# The shape and volume of air, kernels and cracks, in a nutshell

**DOI:** 10.1101/2023.09.26.559651

**Authors:** Erik J. Amézquita, Michelle Y. Quigley, Patrick Brown, Elizabeth Munch, Daniel H. Chitwood

## Abstract

Walnuts are the second most produced and consumed tree nut, with over 2.6 million metric tons produced in the 2022-23 harvest cycle alone. The United States is the second largest producer, accounting for 25% of the total global supply. Nonetheless, producers face an ever-growing demand in a more uncertain climate landscape, which requires effective and efficient walnut selection and breeding of new cultivars with increased kernel content and easy-to-open shells. Past and current efforts select for these traits using hand-held calipers and eye-based evaluations. Yet there is plenty of morphology that meets the eye but goes unmeasured, such as the volume of inner air or the convexity of the kernel. Here, we study the shape of walnut fruits based on X-ray CT (Computed Tomography) 3D reconstructions. We compute 49 different morphological phenotypes for 1264 individuals comprising 149 accessions. These phenotypes are complemented by traits of breeding interest such as ease of kernel removal and kernel weight. Through allometric relationships —relative growth of one tissue to another—, we identify possible biophysical constraints at play during development. We explore multiple correlations between all morphological and commercial traits, and identify which morphological traits can explain the most variability of commercial traits. We show that using only volume and thickness-based traits, especially inner air content, we can successfully encode several of the commercial traits.

**Core Ideas:**

- X-ray Computed Tomography (CT) imaging is used to compute a broad array of morpho-logical phenotypes in walnuts.
- These morphological traits suggest biophysical constraints at play during walnut development.
- Relative inner air, shell, and packing tissue volumes are significantly correlated to the rest of shape phenotypes.
- These volumes produce the best prediction models for traits of commercial interest such as shell strength.
- Inexpensive phenotyping platforms that focus solely on volume measurement would enable better walnut breeding.
