## Supplementary material for "The shape and volume of air, kernels and cracks, in a nutshell": Table S1

### Sheet: title_page
Table S1
The shape of kernels and cracks, in a nutshell. Erik J. Amézquita, Michelle Y. Quigley, Patrick Brown, Elizabeth Munch, Daniel H. Chitwood.
Table S1. A total of 1301 invidual walnuts were scanned using a 3D X-ray CT scanner at Michigan State University. The walnuts were arranged into 172 batches consisting of 5 to 9 individuals. They represent a total of 150 different accessions, denoted by their UCACCSD identifier. Individuals with empty kernels were discarded from further analyses. The number of preserved individuals is listed at t…

### Sheet: S1_scanned_batches
Scan Number	Scan Name	Locate	Row Number	Tree Number	UCACCSD	Number of nuts scanned	Number of nuts preserved
1	2008SB_R4_T13	2008SB	4	13	06-005-27	9	9
2	2008SB_R5_T2	2008SB	5	2	06-004-4	7	7
3	2008SB_R8_T10	2008SB	8	10	06-030-18	5	5
4	2010SB_R10_T26	2010SB	10	26	08-019-11	9	9
5	2010SB_R1_T27	2010SB	1	27	08-001-28	6	6
6	2010SB_R2_T24	2010SB	2	24	08-002-4	7	7
7	2010SB_R4_T39	2010SB	4	39	08-006-11	8	8
8	2011SBa_R22_T20	2011SBa	22	20	09-003-20	7	7
9	2011SBb_R3_T20	2011SBb	3	20	09-025-24	8	8
10	2011SBb_R3_T56	2011SBb	3	56	09-025-60	8	8
11	2011SBb_R3_T58	2011SBb	3	58	09-025-62	8	8
12	2011SBb_R3_T60	2011SBb	3	60	09-025-64	8	8
13	2011SBb_R3_T65	2011SBb	3	65	09-025-69	7	7
14	2011SBb_R3_T68	2011SBb	3	68	09-025-72	9	9
15	2011SBb_R3_T9	2011SBb	3	9	09-025-13	9	9
16	2011SBb_R4_T20	2011SBb	4	20	09-025-123	8	6
17	2011SBb_R4_T26	2011SBb	4	26	09-025-117	9	8
18	2011SBb_R4_T36	2011SBb	4	36	09-025-107	9	8
19	2011SBb_R4_T44	2011SBb	4	44	09-025-99	9	9
20	2011SBb_R4_T65	2011SBb	4	65	09-025-78	9	9
21	2012SB_R11_T22	2012SB	11	22	10-008-16	9	9
22	2012SB_R11_T29	2012SB	11	29	10-008-23	9	9
23	2012SB_R11_T43	2012SB	11	43	10-008-37	7	7
24	2012SB_R11_T69	2012SB	11	69	10-008-63	9	9
25	2012SB_R12_T57	2012SB	12	57	10-008-76	6	6
26	2012SB_R12_T60	2012SB	12	60	10-008-73	6	6
27	2012SB_R12_T62	2012SB	12	62	10-008-71	5	5
28	2012SB_R14_T34	2012SB	14	34	10-018-1	8	8
29	2012SB_R14_T63	2012SB	14	63	10-016-34	9	9
30	2012SB_R15_T56	2012SB	15	56	10-019-84	7	7
31	2012SB_R15_T66	2012SB	15	66	10-020-3	9	9
32	2012SB_R16_T16	2012SB	16	16	10-020-59	9	9
33	2012SB_R16_T58	2012SB	16	58	10-020-17	4	3
34	2012SB_R16_T64	2012SB	16	64	10-020-12	9	9
35	2012SB_R16_T66	2012SB	16	66	10-020-10	9	9
36	2012SB_R16_T67	2012SB	16	67	10-020-9	7	7
37	2012SB_R17_T41	2012SB	17	41	10-024-18	6	6
38	2012SB_R6_T6	2012SB	6	6	10-001-6	9	9
39	2012SB_R8_T68	2012SB	8	68	10-005-3	9	9
40	2013SB_R21_T42	2013SB	21	42	11-003-4	6	6
41	2013SB_R22_T49	2013SB	22	49	11-020-2	9	4
42	2013SB_R23_T31	2013SB	23	31	11-029-9	9	9
43	2013SB_R23_T45	2013SB	23	45	11-030-3	9	9
44	2014SBa_R1_T10	2014SBa	1	10	12-002-10	8	6
45	2014SBa_R1_T11	2014SBa	1	11	12-002-11	7	7
46	2014SBa_R1_T15	2014SBa	1	15	12-002-15	9	8
47	2014SBa_R1_T17	2014SBa	1	17	12-002-17	6	6
48	2014SBa_R1_T18	2014SBa	1	18	12-002-18	8	8
49	2014SBa_R1_T20	2014SBa	1	20	12-002-20	7	7
50	2014SBa_R1_T21	2014SBa	1	21	12-002-21	6	6
51	2014SBa_R1_T23	2014SBa	1	23	12-002-23	6	6
52	2014SBa_R1_T25	2014SBa	1	25	12-002-25	8	8
53	2014SBa_R1_T26	2014SBa	1	26	12-002-26	9	9
54	2014SBa_R1_T27	2014SBa	1	27	12-002-27	8	8
55	2014SBa_R1_T28	2014SBa	1	28	12-002-28	8	8
56	2014SBa_R1_T29	2014SBa	1	29	12-005-1	6	6
57	2014SBa_R1_T3	2014SBa	1	3	12-002-3	8	8
58	2014SBa_R1_T30	2014SBa	1	30	12-005-2	9	9
59	2014SBa_R1_T32	2014SBa	1	32	12-005-4	8	8
60	2014SBa_R1_T33	2014SBa	1	33	12-005-5	4	2
61	2014SBa_R1_T35	2014SBa	1	35	12-005-7	5	5
62	2014SBa_R1_T36	2014SBa	1	36	12-005-8	8	8
63	2014SBa_R1_T5	2014SBa	1	5	12-002-5	9	9
64	2014SBa_R1_T57	2014SBa	1	57	12-004-1	5	5
65	2014SBa_R1_T6	2014SBa	1	6	12-002-6	7	7
66	2014SBa_R1_T7	2014SBa	1	7	12-002-7	9	9
67	2014SBa_R4_T16	2014SBa	4	16	12-037-30	9	9
68	2014SBa_R4_T17	2014SBa	4	17	12-037-29	8	2
69	2014SBa_R4_T19	2014SBa	4	19	12-037-27	7	6
70	2014SBa_R5_T13	2014SBa	5	13	12-042-1	8	8
71	2014SBa_R5_T14	2014SBa	5	14	12-042-2	8	8
72	2014SBa_R5_T15	2014SBa	5	15	12-042-3	9	9
73	2014SBa_R5_T16	2014SBa	5	16	12-042-4	7	7
74	2014SBa_R5_T17	2014SBa	5	17	12-042-5	7	7
75	2014SBa_R5_T19	2014SBa	5	19	12-042-7	8	8
76	2014SBa_R5_T20	2014SBa	5	20	12-042-8	9	9
77	2014SBa_R5_T21	2014SBa	5	21	12-042-9	8	6
78	2014SBa_R5_T43	2014SBa	5	43	12-045-3	7	7
79	2014SBa_R5_T47	2014SBa	5	47	12-045-7	7	7
80	2014SBa_R5_T48	2014SBa	5	48	12-045-8	9	9
81	2014SBa_R5_T49	2014SBa	5	49	12-045-9	9	9
82	2014SBa_R5_T51	2014SBa	5	51	12-045-11	9	9
83	2014SBa_R5_T52	2014SBa	5	52	12-045-12	4	4
84	2014SBa_R5_T53	2014SBa	5	53	12-045-13	7	7
85	2014SBa_R5_T54	2014SBa	5	54	12-045-14	7	7
86	2014SBa_R5_T55	2014SBa	5	55	12-045-15	5	5
87	2014SBa_R5_T81	2014SBa	5	81	12-048-3	8	8
88	2014SBa_R5_T82	2014SBa	5	82	12-048-4	7	7
89	2014SBa_R5_T83	2014SBa	5	83	12-048-5	4	3
90	2014SBa_R5_T84	2014SBa	5	84	12-048-6	8	8
91	2014SBa_R5_T85	2014SBa	5	85	12-048-7	8	7
92	2014SBa_R5_T86	2014SBa	5	86	12-048-8	8	8
93	2014SBa_R5_T87	2014SBa	5	87	12-048-9	5	0
94	2014SBa_R5_T89	2014SBa	5	89	12-048-11	6	6
95	2014SBa_R5_T9	2014SBa	5	9	12-040-8	8	8
96	2014SBa_R5_T90	2014SBa	5	90		5	5
97	2014SBa_R5_T91	2014SBa	5	91	12-048-13	7	7
98	2014SBa_R5_T92	2014SBa	5	92	12-048-14	7	7
99	2014SBa_R6_T12	2014SBa	6	12	12-053-24	9	9
100	2014SBa_R6_T13	2014SBa	6	13	12-053-23	8	8
101	2014SBa_R6_T14	2014SBa	6	14	12-053-22	8	8
102	2014SBa_R6_T16	2014SBa	6	16	12-053-20	9	9
103	2014SBa_R6_T17	2014SBa	6	17	12-053-19	9	9
104	2014SBa_R6_T34	2014SBa	6	34	12-054-23	9	9
105	2014SBa_R6_T35	2014SBa	6	35	12-054-22	6	6
106	2014SBa_R6_T36	2014SBa	6	36	12-054-21	9	9
107	2014SBa_R6_T40	2014SBa	6	40	12-054-17	8	8
108	2014SBa_R6_T43	2014SBa	6	43	12-054-14	9	9
109	2014SBa_R6_T45	2014SBa	6	45	12-054-12	5	5
110	2014SBa_R6_T46	2014SBa	6	46	12-054-11	8	8
111	2014SBa_R6_T47	2014SBa	6	47	12-054-10	9	9
112	2014SBa_R6_T48	2014SBa	6	48	12-054-9	5	5
113	2014SBa_R6_T49	2014SBa	6	49	12-054-8	7	7
114	2014SBa_R6_T53	2014SBa	6	53	12-054-4	5	5
115	2014SBa_R6_T54	2014SBa	6	54	12-054-3	8	8
116	2014SBa_R6_T55	2014SBa	6	55	12-054-2	8	8
117	2014SBa_R6_T64	2014SBa	6	64	12-053-5	7	7
118	2014SBa_R6_T65	2014SBa	6	65	12-053-4	9	9
119	2014SBa_R6_T66	2014SBa	6	66	12-053-3	9	9
120	2014SBa_R7_T17	2014SBa	7	17	12-059-21	7	7
121	2014SBa_R7_T18	2014SBa	7	18	12-059-22	7	6
122	2014SBa_R7_T19	2014SBa	7	19	12-059-23	5	5
123	2014SBa_R7_T20	2014SBa	7	20	12-059-24	6	6
124	2014SBa_R7_T21	2014SBa	7	21	12-059-25	7	7
125	2014SBa_R7_T23	2014SBa	7	23	12-059-27	7	7
126	2014SBa_R7_T24	2014SBa	7	24	12-059-28	5	5
127	2014SBa_R7_T25	2014SBa	7	25	12-059-29	7	7
128	2014SBa_R7_T26	2014SBa	7	26	12-059-30	9	9
129	2014SBa_R7_T28	2014SBa	7	28	12-059-32	8	6
130	GB_R11_T2	GB	11	2	95-026-37	6	6
131	GB_R11_T3	GB	11	3	64-182	9	9
132	GB_R11_T5	GB	11	5	2	8	8
133	GB_R13_T2	GB	13	2	64-172	9	9
134	GB_R13_T3	GB	13	3	3	4	4
135	GB_R1_T1	GB	1	1	6	9	9
136	GB_R3_T2	GB	3	2	1	8	8
137	GB_R5_T12	GB	5	12	85-043-1	9	9
138	GB_R5_T3	GB	5	3	59-129	9	9
139	GB_R5_T4	GB	5	4	48	8	8
140	GB_R5_T9	GB	5	9	54	8	8
141	GB_R7_T3	GB	7	3	49-049	7	7
142	GB_R9_T2	GB	9	2	95-022-26	7	7
143	GB_R9_T3	GB	9	3	67-011	7	7
144	NewStuke_R1_T17	New Stuke	1	17	6	9	9
145	NewStuke_R1_T18	New Stuke	1	18	85-023-2	8	8
146	NewStuke_R1_T6	New Stuke	1	6	64-172	8	8
147	NewStuke_R3_T14	New Stuke	3	14	59-129	8	8
148	NewStuke_R3_T17	New Stuke	3	17	1	7	7
149	NewStuke_R3_T8	New Stuke	3	8	48	8	8
150	NewStuke_R5_T7	New Stuke	5	7	54	7	7
151	NewStuke_R5_T9	New Stuke	5	9	49-049	8	7
152	NewStuke_R7_T13	New Stuke	7	13	53-113	8	8
153	NewStuke_R7_T7	New Stuke	7	7	2	7	7
154	NewStuke_R7_T9	New Stuke	7	9	85-043-1	5	5
155	NewStuke_R9_T11	New Stuke	9	11	91-136	7	6
156	NewStuke_R9_T15	New Stuke	9	15	64-172	9	9
157	NewStuke_R9_T18	New Stuke	9	18	67-011	9	9
158	NewStuke_R9_T6	New Stuke	9	6	3	9	9
159	SelectC_R1_T11	Select Davis	1	11	95-011-16	7	7
160	SelectD_R1_T3	Select Davis	1	3	95-011-16	7	7
161	SelectD_R7_T1	Select Davis	7	1	03-001-3395	7	6
162	SelectD_R9_T1	Select Davis	9	1		6	6
163	SelectF_R25_T25	Select Davis	25	25		8	8
164	SelectF_R28_T25	Select Davis	28	25	06-005-27	6	6
165	SelectF_R30_T13	Select Davis	30	13	08-006-11	7	7
166	SelectF_R30_T35	Select Davis	30	35	08-001-28	8	8
167	SelectF_R32_T13	Select Davis	32	13		8	8
168	SelectF_R32_T17	Select Davis	32	17	08-002-4	8	8
169	SelectF_R32_T21	Select Davis	32	21	06-004-4	9	9
170	SelectF_R34_T26	Select Davis	34	26	91-084-2	9	9
171	SelectF_R34_T27	Select Davis	34	27	91-077-40	6	6
172	SelectF_R34_T36	Select Davis	34	36	04-004-626	9	9
