## Supplementary material for "The shape and volume of air, kernels and cracks, in a nutshell": Table S3

### Sheet: title_page
Table S3
The shape of kernels and cracks, in a nutshell. Erik J. Amézquita, Michelle Y. Quigley, Patrick Brown, Elizabeth Munch, Daniel H. Chitwood.
Table S3. Qualtitative phenotyping performed at UC Davis across several years. The scores are presented as ordinal data according to IPGRI (1994).

### Sheet: all_phenos_for_Erik_221024
UCACCSD	YR	LOCATE	ROW	TREE	ShellIntegrity	ShellTexture	ShellColor	SEAL	ShellStrength	ShellThickness	PackingTissue	KernelFill	TipShrivel	MinorShrivel	MajorShrivel	Plumpness	EaseOfRemoval	PercentKernel	Blank
06-013-20	2017	2008SB	1	32	7	5	7	NA	7	1.4	6	NA	0	16.6667	50	4	6	42.0683	40
06-005-27	2017	2008SB	4	13	7	4	3	6	6	1.5	6	5	0	0	0	4	6	48.3893	0
06-005-27	2018	2008SB	4	13	7	4	4	5	6	1.3	6	5	0	0	0	3	6	45.1299	0
06-004-4	2018	2008SB	5	2	7	4	5	5	4	1.1	5	6	0	0	0	4	5	61.793	0
06-004-4	2020	2008SB	5	2	7	4	4	5	5	1.1	5	5	0	22.2222	0	4	5	59.7318	10
06-004-4	2021	2008SB	5	2	7	5	5	5	5	1.1	5	5	0	0	0	3	5	61.0813	10
06-030-18	2018	2008SB	8	10	7	4	5	5	5	1.2	6	6	10	0	0	5	5	43.9038	0
06-030-18	2019	2008SB	8	10	7	6	5	5	6	1.3	6	6	0	0	0	5	6	47.607	0
06-030-18	2021	2008SB	8	10	7	5	5	5	6	1.2	5	5	0	0	0	5	6	46.7982	0
08-001-28	2017	2010SB	1	27	7	5	4	5	5	1	4	5	0	0	0	6	5	59.6705	30
08-001-28	2018	2010SB	1	27	7	4	4	5	4	1.1	5	4	0	10	0	6	5	58.4029	0
08-002-4	2018	2010SB	2	24	7	5	5	5	4	1.1	4	5	0	0	0	6	4	59.3355	0
08-002-4	2019	2010SB	2	24	7	6	5	5	4	1.1	5	6	10	0	0	5	5	60.3644	0
08-006-11	2018	2010SB	4	39	7	6	4	5	5	1.2	6	5	0	0	0	4	5	51.7551	0
08-006-11	2019	2010SB	4	39	7	6	5	4	5	1.2	5	5	10	0	0	5	6	52.7807	0
08-019-11	2017	2010SB	10	26	7	4	5	5	4	0.9	4	4	0	0	0	5	4	62.8699	20
08-019-11	2018	2010SB	10	26	7	4	5	5	3	0.9	4	3	0	0	11.1111	4	4	61.1809	10
08-019-11	2019	2010SB	10	26	7	4	5	5	4	1	5	4	11.1111	22.2222	0	5	4	62.2949	10
08-019-11	2020	2010SB	10	26	7	5	5	5	4	1	5	4	0	0	0	5	4	60.5479	0
09-003-20	2017	2011SBa	22	20	7	4	5	5	5	1.2	4	5	0	0	0	5	4	54.2792	10
09-003-20	2018	2011SBa	22	20	7	4	6	5	5	1.1	5	5	10	0	10	4	5	53.5981	0
09-003-20	2019	2011SBa	22	20	7	5	5	5	5	1.2	5	5	0	0	0	5	4	53.4463	0
09-025-13	2018	2011SBb	3	9	7	6	6	5	5	1.2	5	5	0	0	0	3	5	53.9289	10
09-025-24	2017	2011SBb	3	20	7	6	5	5	5	1.3	6	5	0	0	0	5	5	56.9603	0
09-025-24	2018	2011SBb	3	20	7	7	6	5	5	1.2	5	6	0	0	0	4	5	50.9217	0
09-025-60	2017	2011SBb	3	56	7	7	5	5	5	1.3	5	5	10	0	10	5	5	52.3497	0
09-025-60	2018	2011SBb	3	56	7	7	6	5	5	1.2	5	6	0	0	0	4	5	51.9393	0
09-025-62	2017	2011SBb	3	58	7	6	5	5	5	1.1	5	5	0	0	11.1111	5	5	56.0641	10
09-025-62	2018	2011SBb	3	58	7	7	6	5	5	1	5	6	0	0	0	5	5	56.8262	0
09-025-62	2020	2011SBb	3	58	7	5	5	5	5	1.2	5	6	0	0	0	5	5	57.8321	0
09-025-64	2017	2011SBb	3	60	7	7	5	5	5	1.2	5	4	0	0	0	5	5	54.4075	0
09-025-64	2018	2011SBb	3	60	7	6	5	5	5	1.2	5	4	0	0	0	3	5	54.0445	0
09-025-69	2017	2011SBb	3	65	7	6	5	5	5	1	5	5	0	0	0	4	5	56.975	0
09-025-69	2018	2011SBb	3	65	7	6	5	5	5	1.2	5	4	0	0	0	3	5	53.3047	0
09-025-72	2017	2011SBb	3	68	7	5	5	5	5	1.1	5	5	0	10	0	5	5	57.4577	0
09-025-72	2018	2011SBb	3	68	7	6	5	5	5	1.2	5	5	0	0	0	5	5	50.7699	0
09-025-123	2017	2011SBb	4	20	7	6	5	5	5	1.1	5	5	11.1111	0	0	5	5	57.1716	10
09-025-123	2018	2011SBb	4	20	7	6	5	5	5	1.2	5	5	0	10	0	5	5	52.7848	0
09-025-117	2017	2011SBb	4	26	7	5	5	5	4	1.2	5	5	0	0	0	5	5	61.8886	10
09-025-117	2018	2011SBb	4	26	7	4	5	5	4	1	5	6	0	0	0	5	6	58.5557	0
09-025-117	2019	2011SBb	4	26	7	6	5	5	5	1.1	4	5	0	0	0	5	5	57.7815	10
09-025-117	2020	2011SBb	4	26	7	6	4	5	5	1.1	5	5	0	0	0	5	5	60.3044	0
09-025-117	2021	2011SBb	4	26	7	6	5	5	5	1.1	5	5	0	0	0	5	5	55.9476	0
09-025-107	2017	2011SBb	4	36	7	6	5	5	4	1.1	5	6	20	0	0	5	5	58.055	0
09-025-107	2018	2011SBb	4	36	7	6	5	5	5	1.1	5	5	0	0	0	5	5	59.5973	0
09-025-99	2017	2011SBb	4	44	7	5	5	5	4	1	5	5	0	0	0	5	4	59.8688	0
09-025-99	2018	2011SBb	4	44	7	5	5	5	5	1.2	5	6	0	0	0	5	4	60.1082	0
09-025-78	2017	2011SBb	4	65	7	5	5	5	5	1.2	5	5	0	0	0	5	5	54.7039	0
09-025-78	2018	2011SBb	4	65	7	4	5	5	5	1.2	5	6	0	0	0	4	5	54.113	0
09-025-78	2019	2011SBb	4	65	7	5	5	5	5	1.2	5	6	0	0	0	5	5	58.057	10
09-025-78	2020	2011SBb	4	65	7	5	5	5	5	1.2	5	6	0	0	0	5	6	54.376	10
09-025-78	2021	2011SBb	4	65	7	5	5	5	5	1.2	5	5	0	0	0	5	5	52.1444	0
10-001-6	2018	2012SB	6	6	7	4	5	4	5	1.2	5	5	0	0	0	4	4	58.7124	0
10-005-3	2017	2012SB	8	68	7	4	3	5	4	0.9	5	5	0	0	0	5	4	64.7594	0
10-005-3	2018	2012SB	8	68	7	3	4	5	5	1	5	6	0	0	0	6	4	63.7972	0
10-005-3	2019	2012SB	8	68	7	4	5	5	4	1.1	5	5	0	0	0	5	4	63.5984	0
10-008-16	2017	2012SB	11	22	7	5	5	5	5	1.2	5	5	10	0	0	5	5	54.9901	0
10-008-16	2018	2012SB	11	22	7	5	5	5	5	1.1	5	5	0	0	0	5	4	56.3785	0
10-008-23	2017	2012SB	11	29	7	7	6	5	5	1.1	5	6	10	0	0	5	5	58.8031	0
10-008-23	2018	2012SB	11	29	7	7	6	5	5	1.1	5	4	50	0	0	5	5	54.3594	0
10-008-37	2017	2012SB	11	43	7	5	5	6	6	1.2	6	6	20	0	0	4	6	50.0149	0
10-008-37	2018	2012SB	11	43	7	7	6	5	6	1.2	5	7	0	0	0	6	5	52.5721	0
10-008-37	2019	2012SB	11	43	7	6	4	5	5	1.2	5	5	20	0	0	5	5	51.9947	0
10-008-63	2017	2012SB	11	69	7	5	5	5	5	1	5	4	0	0	0	3	5	57.9021	0
10-008-63	2018	2012SB	11	69	7	6	5	5	3	0.9	5	4	0	10	0	4	4	58.3353	0
10-008-63	2019	2012SB	11	69	7	5	5	5	4	1.1	5	5	0	0	0	4	5	59.0496	0
10-008-63	2020	2012SB	11	69	7	5	5	5	5	1.1	5	5	0	0	0	4	4	57.5537	0
10-008-63	2021	2012SB	11	69	7	6	5	5	5	1.1	5	5	0	0	0	4	5	57.4215	0
10-008-76	2017	2012SB	12	57	7	5	5	5	5	1.1	5	5	0	10	0	5	4	57.7254	0
10-008-76	2018	2012SB	12	57	7	5	5	5	5	1.2	5	6	10	0	0	5	5	57.1795	0
10-008-73	2017	2012SB	12	60	7	5	5	5	5	1.2	5	5	0	0	0	5	5	54.3056	0
10-008-73	2018	2012SB	12	60	7	5	5	5	5	1.2	5	8	0	10	0	5	7	53.6986	0
10-008-71	2017	2012SB	12	62	7	4	5	5	6	1.2	5	5	0	0	0	5	5	54.7229	0
10-008-71	2018	2012SB	12	62	7	3	5	5	5	1.1	6	5	0	0	30	5	6	48.8182	0
10-018-1	2017	2012SB	14	34	7	4	4	5	5	1.2	5	5	30	0	0	6	5	62.5071	0
10-018-1	2018	2012SB	14	34	7	4	4	4	3	0.9	5	5	10	0	0	6	4	67.3372	0
10-018-1	2019	2012SB	14	34	3	5	4	4	4	1	5	5	30	0	0	5	5	66.1071	0
10-018-1	2021	2012SB	14	34	7	3	4	5	5	1	5	6	0	0	0	6	5	67.5861	0
10-016-34	2017	2012SB	14	63	7	5	5	5	5	1.4	6	5	0	0	0	4	5	51.4793	10
10-016-34	2018	2012SB	14	63	7	3	6	5	5	1.3	7	6	0	0	0	4	5	50.3704	0
10-019-84	2017	2012SB	15	56	7	5	5	5	5	1.2	5	5	0	0	0	4	5	61.4762	10
10-019-84	2018	2012SB	15	56	7	5	5	4	4	1	5	6	0	0	0	5	5	63.192	0
10-019-84	2019	2012SB	15	56	7	5	5	5	5	1.2	5	6	0	0	0	5	5	62.1062	0
10-019-84	2020	2012SB	15	56	7	5	3	5	5	1	5	5	10	10	0	4	5	61.7023	0
10-019-84	2021	2012SB	15	56	7	5	4	5	5	1.1	5	6	0	0	0	6	5	61.9265	0
10-020-3	2017	2012SB	15	66	7	5	5	5	5	1.2	5	5	0	0	0	4	5	58.4808	0
10-020-3	2018	2012SB	15	66	7	4	6	5	5	1.2	5	6	0	0	0	5	5	54.479	0
10-020-3	2019	2012SB	15	66	7	5	5	5	5	1.2	5	6	0	0	0	5	5	55.5695	0
10-020-3	2020	2012SB	15	66	7	4	3	5	5	1.1	5	6	0	0	0	5	5	57.3848	0
10-020-3	2021	2012SB	15	66	7	4	4	5	5	1.2	5	5	10	0	0	5	5	54.8338	0
10-020-59	2017	2012SB	16	16	7	4	3	5	4	1	5	5	0	0	0	4	5	63.8193	10
10-020-59	2018	2012SB	16	16	7	5	5	5	4	1	5	6	0	0	0	4	5	59.4287	0
10-020-59	2019	2012SB	16	16	7	5	5	5	5	1.1	5	6	10	0	0	4	5	58.8763	0
10-020-59	2020	2012SB	16	16	7	5	3	5	5	1.1	5	6	0	0	0	5	5	59.5438	0
10-020-59	2021	2012SB	16	16	7	4	4	5	5	1.1	5	5	0	0	0	5	5	58.2658	0
10-020-17	2017	2012SB	16	58	7	5	5	5	5	1.1	5	4	0	0	0	4	5	57.5161	0
10-020-17	2018	2012SB	16	58	7	4	5	5	4	1	5	5	20	0	20	4	5	55.6202	0
10-020-17	2019	2012SB	16	58	7	5	5	5	5	1.2	5	5	0	0	0	5	5	60.8618	0
10-020-17	2020	2012SB	16	58	7	5	3	5	5	1.1	5	6	11.1111	0	0	4	5	58.4673	10
10-020-17	2021	2012SB	16	58	7	5	5	5	5	1.1	5	6	10	20	0	5	5	59.1637	0
10-020-12	2017	2012SB	16	64	7	4	3	4	3	1	5	5	0	0	0	4	4	64.5453	0
10-020-12	2018	2012SB	16	64	7	3	5	5	5	0.9	5	5	0	0	0	3	5	57.5469	0
10-020-12	2019	2012SB	16	64	7	4	4	5	5	1.2	5	5	0	0	0	5	5	61.719	0
10-020-12	2020	2012SB	16	64	7	4	5	5	5	1.1	5	5	10	0	0	4	5	58.8486	0
10-020-12	2021	2012SB	16	64	7	4	5	5	5	1.1	5	5	0	0	0	4	6	58.8333	10
10-020-10	2017	2012SB	16	66	7	5	5	5	5	1.3	5	6	0	0	0	5	5	59.718	0
10-020-10	2018	2012SB	16	66	7	5	5	5	5	1.2	6	5	0	0	0	5	5	53.411	10
10-020-10	2019	2012SB	16	66	7	5	5	5	5	1.2	6	5	0	0	0	5	6	56.8952	0
10-020-10	2020	2012SB	16	66	7	5	5	5	5	1.1	6	5	0	0	0	5	5	56.7809	0
10-020-10	2021	2012SB	16	66	7	5	4	5	5	1.1	6	6	0	0	0	5	6	56.5224	10
10-020-9	2017	2012SB	16	67	7	4	4	5	5	1.2	5	5	0	0	0	3	4	59.6368	0
10-020-9	2018	2012SB	16	67	7	3	5	5	5	1.2	5	5	0	0	0	5	5	60.4423	0
10-020-9	2019	2012SB	16	67	7	4	5	4	5	1.1	5	6	10	0	0	4	5	60.2474	0
10-020-9	2020	2012SB	16	67	7	3	5	5	5	1.1	5	6	0	0	0	4	5	60.4663	0
10-020-9	2021	2012SB	16	67	7	3	3	5	6	1.1	5	5	0	0	0	4	5	60.7381	0
10-024-18	2018	2012SB	17	41	7	5	5	6	6	1.4	5	5	50	0	0	5	6	50.2699	0
10-024-18	2019	2012SB	17	41	5	4	3	5	5	1.2	5	6	50	0	0	5	5	52.7395	0
10-024-18	2021	2012SB	17	41	7	3	4	5	5	1.1	5	6	0	0	0	5	6	53.7807	0
11-003-4	2017	2013SB	21	42	7	3	5	6	6	1.3	5	5	0	10	0	5	5	53.411	0
11-003-4	2018	2013SB	21	42	7	4	5	5	5	1.2	5	6	0	0	0	5	5	50.8351	10
11-003-4	2019	2013SB	21	42	7	4	5	5	6	1.2	5	7	0	0	0	5	6	54.1403	0
11-020-2	2017	2013SB	22	49	6	5	5	5	3	0.9	5	5	0	30	0	5	4	65.0509	0
11-020-2	2018	2013SB	22	49	5	6	5	5	3	0.8	4	5	0	0	0	5	4	65.3429	10
11-029-9	2017	2013SB	23	31	7	4	5	5	5	1.2	5	5	0	0	10	6	5	59.2777	0
11-029-9	2018	2013SB	23	31	7	5	5	5	4	1.1	5	6	0	0	0	6	5	64.6226	0
11-029-9	2019	2013SB	23	31	7	4	5	5	5	1.2	5	5	10	0	0	5	5	58.5266	0
11-030-3	2017	2013SB	23	45	6	5	4	4	3	1.2	4	4	0	0	0	5	5	53.398	0
11-030-3	2018	2013SB	23	45	4	4	4	5	4	1.2	5	5	0	0	0	4	5	53.1599	0
11-030-3	2019	2013SB	23	45	3	5	5	5	5	1.2	5	5	10	0	0	5	5	53.1564	0
11-030-3	2020	2013SB	23	45	7	5	4	5	5	1.2	5	5	0	0	0	5	5	54.7075	0
11-030-3	2021	2013SB	23	45	7	5	5	5	5	1.2	5	5	10	0	0	5	5	51.9762	0
12-002-3	2017	2014SBa	1	3	7	5	3	5	5	1.2	6	3	60	0	30	5	6	46.394	0
12-002-3	2018	2014SBa	1	3	7	7	6	5	5	1.2	5	4	10	0	0	5	4	47.8453	0
12-002-5	2017	2014SBa	1	5	7	5	3	5	5	1.1	5	5	10	10	0	5	5	56.8575	0
12-002-5	2018	2014SBa	1	5	7	5	6	5	6	1.2	5	7	0	0	10	5	6	56.1563	0
12-002-6	2017	2014SBa	1	6	7	4	3	5	6	1.2	5	5	0	20	0	5	5	53.1381	0
12-002-6	2018	2014SBa	1	6	7	5	6	5	6	1.5	6	7	0	0	0	5	6	51.7738	20
12-002-6	2019	2014SBa	1	6	7	5	6	5	5	1.2	5	6	0	0	0	5	6	54.1491	10
12-002-7	2017	2014SBa	1	7	7	6	5	5	5	1.1	4	4	0	10	0	5	4	58.0038	0
12-002-7	2018	2014SBa	1	7	7	6	3	5	5	1.2	5	5	0	0	0	5	5	55.3349	0
12-002-10	2018	2014SBa	1	10	7	4	6	5	7	1.4	6	7	20	10	0	5	7	45.0327	0
12-002-11	2017	2014SBa	1	11	7	5	5	5	5	1.2	5	5	30	0	0	5	5	58.3719	0
12-002-11	2018	2014SBa	1	11	7	5	5	5	5	1.2	5	5	10	0	0	5	5	54.554	0
12-002-11	2020	2014SBa	1	11	7	5	5	5	5	1.1	6	5	0	0	0	4	5	54.2468	0
12-002-15	2017	2014SBa	1	15	7	6	5	5	6	1.3	5	5	0	20	0	5	5	52.8349	0
12-002-15	2018	2014SBa	1	15	7	6	6	5	5	1.2	5	4	0	44.4444	0	5	5	47.5508	10
12-002-17	2017	2014SBa	1	17	7	5	4	5	5	1	5	3	70	0	0	4	4	52.9045	0
12-002-17	2018	2014SBa	1	17	7	6	5	4	4	1	5	4	0	0	11.1111	5	4	54.5444	10
12-002-18	2018	2014SBa	1	18	7	4	5	5	5	1.2	5	6	0	0	0	5	5	52.4376	0
12-002-20	2018	2014SBa	1	20	7	4	5	5	5	1.2	6	5	0	0	0	4	6	50.4888	0
12-002-21	2018	2014SBa	1	21	7	6	5	5	5	1.2	5	5	0	0	0	5	4	51.9	0
12-002-23	2017	2014SBa	1	23	7	5	5	5	5	1.1	5	4	50	0	0	5	4	55.1891	0
12-002-23	2018	2014SBa	1	23	7	6	6	5	5	1.2	6	5	30	0	0	5	6	53.3723	0
12-002-23	2019	2014SBa	1	23	7	5	4	5	5	1.2	5	5	0	0	0	5	5	53.5366	0
12-002-25	2017	2014SBa	1	25	7	5	4	5	5	1.2	5	5	0	0	0	5	5	57.0184	0
12-002-25	2018	2014SBa	1	25	7	5	6	5	5	1.2	5	5	0	0	0	5	5	55.187	0
12-002-25	2019	2014SBa	1	25	7	5	5	5	5	1.2	5	5	10	0	0	5	5	52.8617	0
12-002-26	2018	2014SBa	1	26	7	6	7	5	5	1.2	5	5	0	0	0	5	4	53.3283	0
12-002-27	2017	2014SBa	1	27	7	5	6	5	5	1.1	5	6	10	0	0	5	5	57.6586	0
12-002-27	2018	2014SBa	1	27	7	5	6	5	5	1.2	5	5	0	0	0	5	5	55.7097	0
12-002-27	2019	2014SBa	1	27	7	6	5	5	5	1.2	5	5	0	0	0	5	5	53.1211	0
12-002-28	2018	2014SBa	1	28	7	4	4	5	5	1.1	5	6	0	0	0	5	4	58.1642	0
12-005-1	2018	2014SBa	1	29	7	4	4	5	5	1.2	5	5	0	0	0	5	5	57.0731	0
12-005-2	2017	2014SBa	1	30	7	6	5	6	6	1.1	5	6	20	10	0	6	5	57.5033	0
12-005-2	2018	2014SBa	1	30	7	6	5	5	5	1.2	5	6	0	0	0	5	5	57.1925	0
12-005-2	2019	2014SBa	1	30	7	7	5	5	6	1.2	5	5	20	0	0	6	5	57.0398	0
12-005-2	2020	2014SBa	1	30	7	6	5	5	6	1.2	5	7	0	0	0	5	6	56.8453	0
12-005-4	2018	2014SBa	1	32	5	4	4	5	3	1	5	5	0	0	0	5	4	60.4178	20
12-005-5	2017	2014SBa	1	33	7	5	5	5	5	1.1	5	5	30	0	10	3	4	59.6258	0
12-005-5	2018	2014SBa	1	33	7	3	4	5	4	1.1	5	3	0	0	0	4	4	70.2368	70
12-005-5	2019	2014SBa	1	33	7	5	5	5	5	1.1	5	5	0	0	0	4	4	60.4193	0
12-005-7	2017	2014SBa	1	35	7	4	4	5	5	1.1	5	4	0	0	0	4	4	54.3833	0
12-005-7	2018	2014SBa	1	35	7	5	5	5	5	1.2	5	5	0	0	0	5	5	54.4967	0
12-005-7	2019	2014SBa	1	35	7	5	5	5	5	1.2	5	5	0	0	0	5	5	52.3963	0
12-005-8	2017	2014SBa	1	36	7	6	5	5	5	1.3	5	5	0	0	10	5	4	49.41	0
12-005-8	2018	2014SBa	1	36	7	5	5	5	5	1.2	5	6	0	0	0	5	5	54.0193	0
12-005-8	2019	2014SBa	1	36	7	5	5	5	5	1.2	5	6	0	0	0	5	5	55.929	0
12-005-8	2020	2014SBa	1	36	7	5	5	5	5	1.2	5	6	0	0	0	5	5	54.8749	0
12-005-8	2021	2014SBa	1	36	7	5	5	5	5	1.2	5	6	0	0	0	5	5	54.7103	0
12-004-1	2018	2014SBa	1	57	7	5	5	5	7	1.8	7	7	0	0	0	5	7	42.3145	20
12-037-30	2017	2014SBa	4	16	7	3	5	5	5	1.2	5	6	0	0	0	5	5	59.5393	0
12-037-30	2018	2014SBa	4	16	7	5	5	5	5	1.2	5	5	0	0	0	5	5	59.7056	0
12-037-30	2019	2014SBa	4	16	7	5	5	5	5	1.2	5	7	0	0	0	5	6	58.9284	0
12-037-30	2020	2014SBa	4	16	7	5	5	5	5	1.2	5	6	10	0	0	5	5	59.0504	0
12-037-29	2017	2014SBa	4	17	7	7	5	5	4	1.1	5	5	0	0	0	5	5	63.1521	0
12-037-29	2018	2014SBa	4	17	7	5	3	5	4	0.9	5	4	0	0	0	3	4	63.1846	40
12-037-29	2019	2014SBa	4	17	7	6	5	5	5	0.9	5	5	0	0	0	5	5	64.4666	10
12-037-29	2020	2014SBa	4	17	5	5	4	5	3	0.9	5	5	10	0	0	4	5	64.9595	0
12-037-27	2017	2014SBa	4	19	7	3	6	3	4	1.1	5	5	0	10	0	5	4	62.2779	0
12-037-27	2018	2014SBa	4	19	7	4	5	5	4	0.9	5	4	0	0	0	4	4	63.9995	0
12-037-27	2019	2014SBa	4	19	7	5	4	4	4	1	6	5	0	0	0	4	5	62.7434	10
12-040-8	2017	2014SBa	5	9	7	4	5	4	4	1	6	5	0	0	0	3	6	59.6864	10
12-040-8	2018	2014SBa	5	9	7	4	5	5	5	1.2	5	5	0	0	0	4	5	58.7177	0
12-040-8	2019	2014SBa	5	9	7	5	5	5	5	1.2	5	5	0	0	0	5	5	58.4143	0
12-042-1	2017	2014SBa	5	13	7	4	3	5	4	0.9	6	5	0	0	0	4	5	67.8605	0
12-042-1	2018	2014SBa	5	13	7	4	5	5	4	1	5	5	10	0	0	4	5	63.5592	0
12-042-2	2017	2014SBa	5	14	7	5	5	5	5	1.1	6	5	40	0	0	4	6	55.9164	0
12-042-2	2018	2014SBa	5	14	7	4	5	5	5	1.1	6	6	0	0	0	4	6	57.1703	0
12-042-3	2017	2014SBa	5	15	7	3	3	5	5	1.1	5	5	0	0	0	4	4	59.0689	0
12-042-3	2018	2014SBa	5	15	7	4	3	5	5	1.1	5	5	0	0	0	4	5	55.6502	0
12-042-4	2017	2014SBa	5	16	7	4	4	5	5	1.1	5	5	10	0	0	5	5	60.9739	0
12-042-4	2018	2014SBa	5	16	7	5	5	5	5	1.1	5	5	0	0	0	4	4	61.1953	0
12-042-4	2020	2014SBa	5	16	7	5	4	5	5	1.1	5	5	0	10	0	4	5	59.455	0
12-042-4	2021	2014SBa	5	16	5	5	5	5	4	1	4	4	40	0	0	5	5	59.1906	0
12-042-5	2017	2014SBa	5	17	7	4	6	4	5	1.1	6	5	0	0	10	4	6	54.7742	0
12-042-5	2018	2014SBa	5	17	7	4	5	3	4	1.1	5	5	0	0	0	4	5	59.7651	0
12-042-5	2019	2014SBa	5	17	7	4	5	5	4	1	5	5	0	0	0	4	5	59.0108	0
12-042-5	2020	2014SBa	5	17	7	5	4	5	5	1.1	5	5	0	0	0	4	5	57.6668	0
12-042-5	2021	2014SBa	5	17	7	4	5	5	5	1.1	5	4	10	0	0	4	5	52.1382	0
12-042-7	2017	2014SBa	5	19	7	5	7	5	5	1.2	5	5	20	0	0	5	5	53.5398	0
12-042-7	2018	2014SBa	5	19	7	5	5	5	5	1.2	5	5	0	0	0	4	5	52.3327	0
12-042-8	2018	2014SBa	5	20	7	4	3	5	4	1	5	5	0	0	0	4	5	64.5657	0
12-042-9	2017	2014SBa	5	21	7	5	3	5	5	1.2	5	6	20	0	10	4	6	51.0884	0
12-042-9	2018	2014SBa	5	21	7	5	4	5	5	1.2	5	6	11.1111	11.1111	22.2222	3	5	47.785	10
12-045-3	2018	2014SBa	5	43	7	5	5	5	5	1.2	5	6	0	0	11.1111	5	5	55.7099	10
12-045-3	2019	2014SBa	5	43	7	5	5	5	5	1.1	5	5	0	0	0	5	5	57.5679	0
12-045-7	2017	2014SBa	5	47	7	6	4	3	4	1.1	5	4	20	0	0	4	4	60.3397	0
12-045-7	2018	2014SBa	5	47	7	5	5	5	5	1.1	5	4	0	0	0	4	4	57.8841	0
12-045-7	2019	2014SBa	5	47	7	5	4	4	4	1.1	5	4	0	0	0	4	5	57.3735	0
12-045-7	2020	2014SBa	5	47	7	5	4	5	4	1	5	5	0	0	0	4	5	62.1413	0
12-045-7	2021	2014SBa	5	47	7	5	5	5	4	0.9	5	4	10	10	0	4	5	59.0927	0
12-045-8	2017	2014SBa	5	48	7	4	5	4	4	1.1	4	5	0	0	0	5	3	55.777	0
12-045-8	2018	2014SBa	5	48	7	4	5	5	5	1.2	5	4	22.2222	0	0	4	4	51.5831	10
12-045-8	2019	2014SBa	5	48	7	5	5	5	5	1.2	5	5	0	0	0	5	5	54.5824	0
12-045-8	2020	2014SBa	5	48	7	5	5	5	5	1.1	5	4	0	0	0	5	4	54.582	0
12-045-8	2021	2014SBa	5	48	7	5	6	5	5	1.1	5	4	0	0	0	4	5	50.568	0
12-045-9	2018	2014SBa	5	49	7	6	5	5	5	1.2	5	5	10	0	0	5	5	58.8946	0
12-045-9	2019	2014SBa	5	49	7	5	5	5	5	1.1	6	5	0	0	0	5	5	60.15	0
12-045-9	2020	2014SBa	5	49	7	5	5	5	5	1.2	5	5	0	0	0	5	5	58.9468	0
12-045-9	2021	2014SBa	5	49	7	5	5	5	5	1.1	5	6	0	0	0	5	5	57.8673	0
12-045-11	2018	2014SBa	5	51	7	6	5	5	5	1.1	5	4	0	0	0	4	4	55.8004	0
12-045-12	2017	2014SBa	5	52	6	7	6	3	4	1.1	5	3	50	0	0	4	4	54.9411	0
12-045-12	2018	2014SBa	5	52	7	7	5	3	4	1.2	5	4	0	0	0	4	4	53.6795	50
12-045-13	2017	2014SBa	5	53	7	3	5	3	4	1	5	6	0	0	0	5	6	65.298	0
12-045-13	2018	2014SBa	5	53	7	5	5	4	4	1	5	4	0	0	0	5	4	60.1652	0
12-045-13	2019	2014SBa	5	53	6	5	5	5	4	1	5	5	0	0	0	5	5	62.1645	0
12-045-14	2018	2014SBa	5	54	7	5	5	5	5	1.2	5	5	0	11.1111	0	5	5	57.0712	10
12-045-14	2019	2014SBa	5	54	7	5	5	4	4	1.1	5	5	10	0	0	5	5	57.5614	0
12-045-15	2017	2014SBa	5	55	7	5	3	3	3	0.8	5	5	40	10	0	5	4	63.5933	0
12-045-15	2018	2014SBa	5	55	7	4	5	4	5	1.1	5	3	0	0	0	4	4	54.9267	0
12-048-3	2017	2014SBa	5	81	7	4	4	4	4	1.2	5	5	0	0	0	5	5	61.874	0
12-048-3	2018	2014SBa	5	81	7	4	4	5	5	1.2	5	5	0	0	0	4	4	57.5809	0
12-048-3	2019	2014SBa	5	81	7	5	5	4	5	1.1	6	6	0	0	0	5	4	61.9641	0
12-048-3	2020	2014SBa	5	81	7	5	5	5	5	1.1	5	5	0	0	0	5	5	61.8119	0
12-048-3	2021	2014SBa	5	81	7	4	5	5	5	1.2	5	5	0	0	0	5	5	54.9982	0
12-048-4	2017	2014SBa	5	82	7	4	4	3	4	1.2	5	6	0	0	0	5	4	56.5716	0
12-048-4	2018	2014SBa	5	82	7	4	4	5	5	1.2	5	5	0	0	0	5	5	58.2761	20
12-048-4	2019	2014SBa	5	82	7	5	5	5	5	1.2	5	5	0	0	0	5	5	57.9247	0
12-048-4	2020	2014SBa	5	82	6	5	4	5	5	1.2	5	6	0	0	0	5	5	58.8538	0
12-048-4	2021	2014SBa	5	82	7	5	5	5	5	1.2	5	5	0	0	0	5	6	55.4246	0
12-048-5	2017	2014SBa	5	83	7	4	3	5	6	1.3	5	7	0	0	0	5	5	51.9848	0
12-048-5	2018	2014SBa	5	83	7	4	5	5	5	1.2	5	5	0	0	0	5	5	53.6125	0
12-048-6	2017	2014SBa	5	84	7	5	5	4	5	1.2	5	5	0	0	0	4	5	51.4288	0
12-048-6	2018	2014SBa	5	84	7	4	5	5	5	1.2	5	5	0	0	0	5	5	53.735	10
12-048-6	2019	2014SBa	5	84	7	5	4	5	5	1.2	5	5	0	0	0	5	5	55.0552	0
12-048-7	2017	2014SBa	5	85	7	5	3	4	3	1.1	4	6	0	0	0	5	4	59.2079	0
12-048-7	2018	2014SBa	5	85	7	5	4	5	5	1.1	5	5	0	0	0	5	4	60.9101	0
12-048-7	2019	2014SBa	5	85	7	5	5	5	5	1.1	5	5	0	0	0	5	5	61.9679	0
12-048-7	2020	2014SBa	5	85	7	5	4	5	4	1.1	5	5	0	0	0	5	5	61.1324	0
12-048-7	2021	2014SBa	5	85	7	5	5	5	5	1.1	5	5	0	0	0	5	5	55.589	0
12-048-8	2018	2014SBa	5	86	7	4	5	5	5	1.2	5	5	0	20	0	4	5	54.7768	0
12-048-8	2019	2014SBa	5	86	7	4	4	5	5	1.2	5	5	0	0	0	5	4	55.212	0
12-048-9	2017	2014SBa	5	87	7	6	7	6	6	1.2	6	5	22.2222	0	0	5	5	51.1495	10
12-048-9	2018	2014SBa	5	87	7	6	5	5	4	1.2	5	2	0	0	100	2	3	26.5079	90
12-048-11	2017	2014SBa	5	89	7	5	4	4	5	1.2	6	6	0	0	0	5	6	51.5158	10
12-048-11	2018	2014SBa	5	89	7	5	5	5	5	1.2	5	5	0	0	0	4	4	54.0048	0
12-048-11	2019	2014SBa	5	89	7	5	5	5	5	1.2	5	5	0	0	0	5	5	53.3257	0
12-048-11	2020	2014SBa	5	89	7	5	5	5	5	1.1	5	6	0	0	0	5	5	58.4877	0
12-048-11	2021	2014SBa	5	89	7	4	5	5	5	1.2	5	6	0	0	0	5	6	53.8662	0
12-048-13	2017	2014SBa	5	91	7	6	5	4	4	1.2	4	4	60	0	0	5	5	55.3893	0
12-048-13	2018	2014SBa	5	91	7	5	5	5	5	1.2	5	5	10	0	0	5	5	57.4632	0
12-048-13	2019	2014SBa	5	91	7	5	5	4	4	1	6	5	10	0	0	5	6	58.2148	0
12-048-14	2017	2014SBa	5	92	7	5	5	4	5	1.3	4	6	0	10	0	7	5	56.3652	0
12-048-14	2018	2014SBa	5	92	7	4	4	5	5	1.2	5	5	0	0	11.1111	6	5	56.765	10
12-053-24	2017	2014SBa	6	12	7	4	6	5	4	1.1	5	5	20	0	0	5	4	57.6688	0
12-053-24	2018	2014SBa	6	12	7	4	5	5	4	1.1	4	4	0	0	0	5	4	56.2332	0
12-053-24	2019	2014SBa	6	12	5	4	5	5	5	1.2	4	5	0	10	0	5	5	56.5234	0
12-053-24	2020	2014SBa	6	12	7	5	5	5	5	1.2	5	5	0	0	0	5	4	58.2651	0
12-053-24	2021	2014SBa	6	12	7	5	5	5	5	1.2	5	4	0	0	0	5	4	56.0911	0
12-053-23	2018	2014SBa	6	13	7	5	5	5	5	1.2	5	5	20	0	0	4	5	57.2119	0
12-053-22	2017	2014SBa	6	14	7	5	5	4	4	1.2	5	5	20	0	0	5	5	57.4886	0
12-053-22	2018	2014SBa	6	14	7	5	5	5	5	1.2	5	5	50	0	0	5	5	59.207	0
12-053-20	2017	2014SBa	6	16	7	7	7	5	4	1.1	5	4	50	0	0	5	5	58.1856	0
12-053-20	2018	2014SBa	6	16	7	6	5	5	5	1.2	5	4	30	0	10	4	5	56.6108	0
12-053-19	2017	2014SBa	6	17	5	4	5	5	4	1.1	5	5	0	12.5	0	6	5	58.4453	20
12-053-19	2018	2014SBa	6	17	7	4	5	5	6	1.3	5	6	10	0	0	6	5	56.4963	0
12-053-19	2019	2014SBa	6	17	7	3	4	5	5	1.2	5	6	30	0	0	6	5	59.0968	0
12-053-19	2020	2014SBa	6	17	7	4	4	5	5	1.2	5	6	50	0	0	6	5	54.9282	0
12-054-23	2018	2014SBa	6	34	7	4	5	5	6	1.3	5	7	0	0	0	6	6	56.5685	0
12-054-23	2019	2014SBa	6	34	7	5	4	5	5	1.2	6	6	20	0	0	5	5	51.5122	0
12-054-22	2017	2014SBa	6	35	7	5	5	5	5	1.2	5	6	40	0	0	4	5	54.1282	0
12-054-22	2018	2014SBa	6	35	7	5	5	5	5	1.2	5	6	10	0	0	4	5	55.2694	0
12-054-21	2017	2014SBa	6	36	4	4	6	5	4	1	5	5	0	0	0	5	4	63.3353	0
12-054-21	2018	2014SBa	6	36	7	4	5	5	6	1.3	6	7	0	0	0	5	5	56.154	0
12-054-17	2018	2014SBa	6	40	7	5	4	5	7	1.6	6	5	10	0	0	4	5	46.9605	0
12-054-14	2017	2014SBa	6	43	7	4	5	5	5	1.2	5	6	60	0	0	4	5	59.1476	0
12-054-14	2018	2014SBa	6	43	7	3	5	5	6	1.2	5	6	20	0	0	5	5	58.8081	0
12-054-12	2017	2014SBa	6	45	7	5	5	5	5	1.2	5	5	66.6667	0	0	5	4	53.9627	10
12-054-12	2018	2014SBa	6	45	6	5	5	5	5	1.2	5	5	80	0	0	5	5	56.6933	0
12-054-11	2017	2014SBa	6	46	7	5	5	5	6	1.6	5	5	80	0	0	6	5	51.7511	0
12-054-11	2018	2014SBa	6	46	7	4	5	5	6	1.3	5	5	40	0	0	6	5	56.8007	0
12-054-10	2017	2014SBa	6	47	7	5	6	5	5	1.2	5	5	30	0	0	5	4	56.7754	0
12-054-10	2018	2014SBa	6	47	7	7	5	5	5	1.2	5	5	70	0	0	5	5	56.9937	0
12-054-9	2018	2014SBa	6	48	7	6	4	4	4	1	5	5	50	0	0	5	5	60.6953	0
12-054-8	2017	2014SBa	6	49	7	3	5	5	4	1.1	5	5	80	10	0	5	4	57.9958	0
12-054-8	2018	2014SBa	6	49	7	4	4	5	5	1.2	5	3	66.6667	0	0	4	4	58.6916	10
12-054-8	2019	2014SBa	6	49	7	4	5	4	4	1.1	5	5	90	0	0	5	4	68.6185	0
12-054-8	2020	2014SBa	6	49	7	5	4	5	5	1.2	5	5	40	0	0	5	5	61.1116	0
12-054-8	2021	2014SBa	6	49	7	4	6	5	5	1.1	5	5	10	0	0	5	4	61.0516	0
12-054-4	2017	2014SBa	6	53	6	4	5	5	4	0.9	5	5	70	0	0	5	4	59.9707	0
12-054-4	2018	2014SBa	6	53	7	4	5	5	5	1.2	5	4	60	0	0	5	5	56.1623	0
12-054-3	2018	2014SBa	6	54	7	6	5	5	5	1.1	5	6	10	0	0	5	6	61.3904	0
12-054-3	2019	2014SBa	6	54	7	4	5	5	5	1.2	5	5	0	0	0	5	5	59.1089	0
12-054-3	2020	2014SBa	6	54	7	4	5	5	5	1.1	5	5	0	10	0	5	4	60.3528	0
12-054-2	2017	2014SBa	6	55	4	6	4	5	4	1	6	4	0	11.1111	0	5	5	63.2401	10
12-054-2	2018	2014SBa	6	55	7	6	5	5	5	1.1	6	5	10	0	0	5	6	64.1556	0
12-053-5	2017	2014SBa	6	64	7	4	6	5	4	0.9	5	6	0	10	0	6	5	62.0963	0
12-053-5	2018	2014SBa	6	64	7	4	5	5	5	1.2	5	5	40	10	0	3	5	54.6438	0
12-053-5	2019	2014SBa	6	64	7	3	5	5	5	1.1	5	5	20	0	0	4	5	58.4476	0
12-053-5	2020	2014SBa	6	64	7	5	5	5	5	1.1	5	5	20	10	0	5	5	58.6528	0
12-053-4	2017	2014SBa	6	65	7	3	3	5	5	1.1	5	6	40	0	0	6	5	57.4229	0
12-053-4	2018	2014SBa	6	65	7	4	4	5	5	1.2	5	6	70	0	0	5	5	54.7976	0
12-053-4	2019	2014SBa	6	65	7	3	4	5	5	1.2	6	5	30	0	0	5	5	57.4279	0
12-053-4	2020	2014SBa	6	65	7	4	4	5	5	1.2	5	6	0	0	0	6	5	59.0111	10
12-053-3	2017	2014SBa	6	66	7	4	5	5	5	1.2	5	5	30	0	0	6	5	56.5726	0
12-053-3	2018	2014SBa	6	66	7	5	5	5	5	1.2	5	5	0	0	0	5	5	58.2875	10
12-059-21	2017	2014SBa	7	17	7	5	6	5	6	1.3	5	6	0	0	0	5	5	52.0123	10
12-059-21	2018	2014SBa	7	17	7	6	5	5	5	1.4	6	6	10	0	0	4	5	50.1157	0
12-059-21	2019	2014SBa	7	17	7	5	4	5	6	1.2	5	5	10	0	0	5	5	51.3894	0
12-059-22	2018	2014SBa	7	18	7	5	6	5	5	1.2	5	5	0	0	0	5	5	55.6621	30
12-059-23	2017	2014SBa	7	19	7	4	4	5	5	1.2	5	5	33.3333	0	0	4	5	51.1156	10
12-059-23	2018	2014SBa	7	19	7	4	5	5	5	1.2	5	5	11.1111	0	0	5	5	52.5276	10
12-059-24	2017	2014SBa	7	20	7	5	6	5	7	1.5	5	5	77.7778	0	0	4	5	43.1747	10
12-059-24	2018	2014SBa	7	20	7	6	6	5	6	1.4	5	6	0	0	0	5	5	47.2147	20
12-059-25	2017	2014SBa	7	21	7	5	6	5	6	1.3	5	5	60	0	10	4	5	50.0332	0
12-059-25	2018	2014SBa	7	21	7	5	6	4	5	1.3	5	4	42.8571	0	0	5	5	51.6944	30
12-059-27	2017	2014SBa	7	23	7	5	5	5	4	1.1	5	5	12.5	25	0	5	5	54.5242	20
12-059-27	2018	2014SBa	7	23	7	4	5	5	5	1.2	5	6	0	0	0	5	5	54.758	0
12-059-27	2019	2014SBa	7	23	7	4	5	5	5	1.2	5	6	0	0	0	6	5	58.3129	0
12-059-28	2017	2014SBa	7	24	7	4	5	4	5	1.1	5	6	10	0	0	5	4	61.6779	0
12-059-28	2018	2014SBa	7	24	7	5	5	5	5	1.1	5	5	0	0	0	4	5	57.9519	10
12-059-28	2019	2014SBa	7	24	7	5	7	5	5	1.2	5	5	0	0	0	5	5	57.3752	0
12-059-29	2017	2014SBa	7	25	7	5	5	4	5	1	5	5	20	0	0	5	5	59.2415	0
12-059-29	2018	2014SBa	7	25	7	6	6	5	5	1.1	5	5	0	0	0	5	5	60.4705	0
12-059-30	2017	2014SBa	7	26	7	5	5	5	6	1.4	5	5	22.2222	0	0	5	5	50.1714	10
12-059-30	2018	2014SBa	7	26	7	4	6	5	5	1.4	5	5	0	0	0	5	5	50.0642	10
12-059-32	2017	2014SBa	7	28	7	5	5	5	5	1.2	5	5	70	0	0	5	5	51.8597	0
12-059-32	2018	2014SBa	7	28	7	5	5	5	5	1.2	5	6	0	0	0	5	5	50.3109	30
95-011-16	2018	Artois	1	1	7	5	4	5	5	1.3	5	5	50	0	0	5	4	52.0501	0
95-011-16	2019	Artois	1	1	7	5	4	5	5	1.2	5	5	0	11.1111	0	5	4	52.1427	10
67-011	2018	Artois	4	1	7	5	7	5	5	1.2	6	5	20	0	0	4	5	51.0369	0
67-011	2019	Artois	4	1	7	5	6	5	5	1.2	5	4	30	0	0	4	5	50.0304	0
67-011	2021	Artois	4	1	7	6	6	5	4	1.1	5	5	0	0	0	5	5	54.7066	0
64-182	2018	Barton	1	23	7	5	5	5	5	1.2	4	5	0	0	0	5	4	55.2253	0
64-172	2020	Carriere	5	1	7	5	5	5	5	1.2	5	5	0	0	0	5	5	49.4945	0
64-172	2021	Carriere	5	1	7	5	5	5	5	1.3	5	5	NA	NA	NA	NA	5	49.8049	0
95-011-16	2018	Carriere	11	1	7	5	5	5	6	1.3	5	6	30	0	0	5	5	51.7437	0
95-011-16	2020	Carriere	11	1	7	5	5	5	5	1.2	5	5	11.1111	0	0	5	5	49.9757	10
95-011-16	2021	Carriere	11	1	7	5	5	5	5	1.2	5	6	11.1111	0	0	5	5	51.9781	10
95-011-16	2017	Crane	3	4	7	5	5	5	6	1.4	5	6	50	0	0	5	5	53.8965	0
95-011-16	2019	Crane	3	4	7	5	5	5	5	1.2	5	4	50	0	0	4	5	48.5235	0
64-172	2017	Crane	99	99	7	5	5	5	5	1.2	4	4	70	0	0	4	4	48.3219	0
64-172	2020	Crow	1	1	7	5	5	5	5	1.2	6	5	40	0	0	5	5	48.5496	0
64-182	2020	Crow	2	1	7	6	5	5	5	1.4	5	6	0	0	0	5	5	49.3724	0
67-011	2020	Crow	3	1	7	5	6	5	5	1.2	5	5	20	10	0	5	4	54.7342	0
95-011-16	2020	Crow	4	1	7	5	5	5	5	1.2	5	6	0	0	0	6	5	54.7157	0
64-172	2020	CSUC	6	1	7	5	5	5	5	1.2	5	43	60	0	0	4	4	46.8159	0
64-172	2021	CSUC	6	1	7	5	5	5	5	1.3	5	5	NA	NA	NA	NA	5	47.0848	0
95-011-16	2020	CSUC	19	1	7	5	5	5	5	1.2	5	5	0	0	0	5	5	51.1651	10
95-011-16	2021	CSUC	19	1	7	5	5	5	5	1.2	5	5	0	0	0	5	5	52.7277	0
6	2018	GB	1	1	7	5	5	5	5	1.2	5	5	0	0	0	3	6	51.4965	0
6	2019	GB	1	1	7	5	4	5	5	1.1	5	5	0	0	0	3	5	52.3345	0
6	2021	GB	1	1	7	5	5	5	5	1.2	5	5	NA	NA	NA	NA	5	52.3961	0
1	2017	GB	3	2	7	5	5	5	5	1.4	5	5	11.1111	0	0	5	5	50.4252	10
1	2018	GB	3	2	7	5	5	5	5	1.2	5	5	0	0	0	5	5	54.415	10
1	2019	GB	3	2	7	6	5	5	5	1.2	5	5	0	0	0	5	5	55.6285	0
1	2019	GB	3	2	7	6	5	5	5	1.2	5	5	0	0	0	5	5	54.0129	0
1	2019	GB	3	2	7	6	5	5	5	1.2	5	5	0	0	0	5	4	54.3754	0
1	2020	GB	3	2	7	5	5	5	5	1.2	5	4	0	0	0	5	5	55.5089	0
1	2021	GB	3	2	7	5	5	5	5	1.2	5	6	0	0	0	5	5	50.7986	0
59-129	2017	GB	5	3	7	6	5	5	5	1.3	5	5	0	0	0	6	5	57.248	0
59-129	2018	GB	5	3	7	7	4	5	5	1	5	6	0	0	0	5	5	59.8049	0
59-129	2019	GB	5	3	7	6	6	5	5	1.2	5	6	0	0	0	5	5	58.1455	0
59-129	2021	GB	5	3	7	6	5	5	5	1.1	5	5	NA	NA	NA	NA	5	63.2315	0
48	2018	GB	5	4	6	4	6	5	6	1.5	6	6	11.1111	0	0	6	5	52.5893	10
48	2019	GB	5	4	7	5	6	5	6	1.2	6	6	10	0	0	6	5	53.3043	0
54	2018	GB	5	9	7	7	5	5	6	1.4	6	4	0	0	0	4	6	46.4241	0
54	2019	GB	5	9	7	5	5	5	5	1.2	6	5	10	0	0	4	6	47.525	0
85-043-1	2018	GB	5	12	7	4	6	5	5	1.1	5	6	0	0	0	6	5	55.8685	0
85-043-1	2019	GB	5	12	7	4	6	4	5	1.2	5	6	0	0	0	6	5	59.6174	0
85-043-1	2020	GB	5	12	7	4	6	5	5	1.2	5	6	0	0	0	6	5	57.4248	0
85-043-1	2021	GB	5	12	7	3	6	5	5	1.2	5	6	NA	NA	NA	NA	5	42.3737	0
49-049	2017	GB	7	3	7	5	5	5	5	1.3	5	6	0	0	0	5	5	52.4364	0
49-049	2018	GB	7	3	7	5	5	5	5	1.2	5	5	0	0	0	5	5	52.172	10
49-049	2019	GB	7	3	7	5	5	5	5	1.2	5	5	0	0	0	4	5	53.3975	0
49-049	2020	GB	7	3	7	5	5	5	5	1.2	5	5	0	0	0	5	5	50.2687	0
49-049	2021	GB	7	3	7	6	5	5	5	1.2	5	5	0	0	0	5	5	47.71	0
95-022-26	2017	GB	9	2	7	4	5	5	5	1.3	5	5	0	10	0	5	5	51.6877	0
95-022-26	2018	GB	9	2	7	5	5	3	5	1.3	4	4	0	0	0	4	5	51.5476	10
67-011	2017	GB	9	3	7	5	5	5	5	1.1	5	5	0	10	0	5	5	57.9666	0
67-011	2018	GB	9	3	7	5	5	5	5	1.1	5	5	0	0	0	5	4	56.7393	0
67-011	2019	GB	9	3	7	5	6	5	5	1.2	5	5	0	0	0	5	5	55.0909	0
67-011	2019	GB	9	3	7	5	6	5	5	1.2	5	5	0	0	0	5	5	54.0155	0
67-011	2019	GB	9	3	7	5	6	5	5	1.2	5	5	0	0	0	4	4	55.0187	0
67-011	2020	GB	9	3	7	5	6	5	5	1.2	5	5	0	0	0	5	5	52.7804	0
67-011	2021	GB	9	3	7	5	6	5	4	1.1	5	5	0	0	0	5	5	57.7926	0
95-026-37	2017	GB	11	2	7	4	5	6	6	1.6	5	6	0	0	0	5	5	54.1605	0
95-026-37	2018	GB	11	2	7	5	3	5	6	1.6	4	7	0	0	0	5	5	53.3003	0
64-182	2017	GB	11	3	7	5	5	5	5	1.2	5	5	0	0	0	5	5	55.8442	0
64-182	2018	GB	11	3	7	5	4	5	5	1.2	5	4	0	0	0	5	4	52.9719	0
64-182	2019	GB	11	3	7	5	5	5	5	1.3	5	5	0	0	0	5	5	49.6209	0
64-182	2019	GB	11	3	7	5	5	5	5	1.2	4	5	0	0	0	5	5	49.4832	0
64-182	2019	GB	11	3	7	5	4	5	5	1.3	5	5	0	0	0	5	5	50.571	0
64-182	2020	GB	11	3	7	6	5	5	5	1.2	5	5	0	0	0	4	5	52.3563	10
64-182	2021	GB	11	3	7	6	5	5	5	1.1	4	5	0	0	0	5	5	52.4405	0
2	2017	GB	11	5	7	5	4	5	6	1.4	5	4	10	10	0	4	5	46.4888	0
2	2018	GB	11	5	7	6	4	5	6	1.5	5	4	0	0	0	4	5	47.3082	0
2	2019	GB	11	5	7	5	5	5	6	1.2	5	5	0	0	0	5	5	47.5075	0
2	2019	GB	11	5	7	5	5	5	6	1.3	5	5	0	0	0	5	5	45.6157	0
2	2019	GB	11	5	7	5	5	5	6	1.3	5	4	0	0	0	4	4	44.6049	0
2	2020	GB	11	5	7	5	5	5	6	1.3	5	4	0	0	0	5	5	48.8876	0
2	2021	GB	11	5	7	6	5	5	6	1.2	5	5	11.1111	0	0	5	5	47.7866	10
64-172	2017	GB	13	2	7	5	4	5	5	1.2	4	5	10	0	0	5	4	56.3005	0
64-172	2018	GB	13	2	7	5	5	5	5	1.2	5	4	30	10	0	4	5	53.4658	0
64-172	2019	GB	13	2	7	5	5	5	5	1.2	5	5	20	0	0	4	5	48.6434	0
64-172	2019	GB	13	2	7	5	5	5	5	1.2	5	5	20	0	0	4	5	48.834	0
64-172	2019	GB	13	2	7	5	5	5	5	1.2	5	5	10	0	0	4	4	48.6419	0
64-172	2020	GB	13	2	7	5	5	5	5	1.2	5	5	0	0	0	4	5	54.6412	0
64-172	2021	GB	13	2	7	5	4	5	5	1.2	5	5	0	0	0	5	5	53.6718	0
3	2017	GB	13	3	7	6	4	5	5	1.4	5	4	0	0	0	5	5	49.2055	0
3	2018	GB	13	3	7	6	5	5	6	1.4	6	5	0	0	0	5	6	49.4458	10
3	2019	GB	13	3	7	6	5	5	6	1.4	6	5	0	0	0	5	5	43.5948	0
95-011-16	2018	Gilbert	4	1	7	5	5	5	6	1.3	5	6	40	0	0	4	5	53.9452	0
95-011-16	2020	Gilbert	4	1	7	5	6	5	5	1.2	5	6	0	0	0	6	5	52.8546	0
95-011-16	2021	Gilbert	4	1	7	5	5	5	5	1.2	5	5	0	0	0	6	5	56.7329	0
64-172	2018	Gilbert	8	1	7	5	4	5	5	1.2	4	3	60	0	0	3	3	45.9281	0
64-172	2020	Gilbert	8	1	7	5	5	5	5	1.3	5	4	11.1111	0	0	4	5	47.993	10
64-182	2019	Lampinen	2	9	7	6	5	5	6	1.3	5	4	0	0	0	5	5	42.2671	0
64-182	2019	Lampinen	2	9	7	6	5	5	6	1.2	5	6	0	0	0	5	5	60.7556	0
64-182	2019	Lampinen	2	9	7	6	4	5	6	1.3	5	5	0	0	0	5	5	46.911	0
64-182	2019	Lampinen	2	9	6	6	5	5	6	1.2	5	5	0	0	0	5	5	48.6105	0
64-182	2019	Lampinen	2	9	7	6	4	5	5	1.3	5	5	0	0	0	5	5	48.3601	0
64-182	2019	Lampinen	2	9	7	6	5	5	6	1.4	5	5	0	0	0	4	5	40.9864	14.2857
64-182	2019	Lampinen	2	9	7	6	5	5	6	1.3	5	5	0	10	0	5	5	47.0294	0
64-182	2019	Lampinen	2	9	7	5	4	5	6	1.3	6	5	0	0	0	5	5	44.126	0
64-182	2019	Lampinen	2	9	7	6	5	5	6	1.3	5	5	0	0	0	5	5	45.2909	0
64-182	2019	Lampinen	2	9	7	6	5	5	6	1.3	5	5	0	0	0	5	5	42.0757	0
64-182	2019	Lampinen	2	9	7	6	5	5	6	1.3	5	5	0	0	0	5	5	48.4194	0
64-182	2019	Lampinen	2	9	7	6	5	5	6	1.3	5	4	0	0	0	5	5	47.4403	20
64-182	2019	Lampinen	2	9	7	6	5	5	6	1.3	5	5	0	0	0	5	5	44.0883	0
64-172	2019	Lampinen	2	14	7	5	5	5	6	1.3	5	4	40	0	0	5	5	45.7458	0
64-172	2019	Lampinen	2	14	7	5	5	5	5	1.2	5	5	16.6667	0	0	4	5	48.5407	14.2857
64-172	2019	Lampinen	2	14	7	5	5	5	5	1.2	5	5	50	0	0	4	4	46.8495	0
64-172	2019	Lampinen	2	14	7	5	5	5	6	1.3	5	5	0	0	0	5	5	48.491	0
64-172	2019	Lampinen	2	14	7	5	5	5	5	1.2	5	5	0	0	0	4	5	47.4304	0
64-172	2019	Lampinen	2	14	7	4	5	5	5	1.2	5	5	100	0	0	4	4	45.6758	0
64-172	2019	Lampinen	2	14	7	4	4	5	5	1.2	5	5	25	0	0	4	4	46.5559	0
64-172	2019	Lampinen	2	14	7	5	5	5	6	1.3	5	5	0	0	0	5	5	44.7976	0
64-172	2019	Lampinen	2	14	7	5	5	5	5	1.2	5	4	0	0	0	5	5	45.8739	33.3333
64-172	2019	Lampinen	2	14	7	5	5	5	6	1.2	5	5	0	0	0	4	5	47.185	0
64-172	2019	Lampinen	2	14	7	5	5	5	5	1.2	5	4	50	0	0	4	4	44.3829	0
64-172	2019	Lampinen	2	14	7	5	5	5	5	1.2	5	5	20	0	0	4	5	47.0125	0
64-172	2019	Lampinen	2	14	7	5	5	5	5	1.2	5	4	40	0	0	4	4	45.3111	0
64-182	2019	Lampinen	3	29	7	6	5	5	6	1.2	5	5	0	0	0	5	5	50.0638	0
64-182	2019	Lampinen	3	29	7	6	4	5	6	1.2	5	5	0	0	0	4	4	48.2009	0
64-182	2019	Lampinen	3	29	7	6	4	5	5	1.3	5	4	0	0	0	5	5	45.7848	0
64-182	2019	Lampinen	3	29	7	6	5	5	6	1.3	5	4	0	10	0	5	5	47.6291	0
64-182	2019	Lampinen	3	29	6	6	3	5	5	1.2	5	5	0	33.3333	33.3333	4	5	42.3052	0
64-182	2019	Lampinen	3	29	7	6	4	5	5	1.3	5	5	0	0	0	5	5	47.7669	0
64-182	2019	Lampinen	3	29	7	6	5	5	5	1.2	5	4	0	0	0	5	4	48.9702	0
64-182	2019	Lampinen	3	29	7	6	3	5	6	1.2	5	5	0	0	0	4	4	49.1165	0
64-182	2019	Lampinen	3	29	7	5	5	5	6	1.3	5	5	0	0	0	4	5	50.6561	0
64-182	2019	Lampinen	3	29	7	6	4	5	6	1.3	5	5	0	0	0	5	5	46.7342	0
64-182	2019	Lampinen	3	29	7	6	5	5	6	1.3	5	5	0	0	0	5	5	46.9506	20
64-182	2019	Lampinen	3	29	7	6	4	5	6	1.3	5	5	0	0	0	5	5	46.0812	25
64-182	2019	Lampinen	4	19	7	6	5	5	6	1.2	5	5	0	0	0	4	5	48.0827	0
64-182	2019	Lampinen	4	19	7	6	5	5	5	1.2	6	5	0	0	0	5	5	48.6517	0
64-182	2019	Lampinen	4	19	7	6	5	5	5	1.2	5	5	0	0	0	5	5	44.0474	0
64-182	2019	Lampinen	4	19	7	6	4	5	6	1.3	5	5	0	20	0	5	5	47.6575	16.6667
64-182	2019	Lampinen	4	19	7	6	3	5	5	1.2	5	4	0	0	0	5	4	46.9949	0
64-182	2019	Lampinen	4	19	7	6	4	5	6	1.3	5	5	12.5	0	0	5	4	45.0487	0
64-182	2019	Lampinen	4	19	7	5	5	5	6	1.2	5	5	0	0	0	5	5	48.938	0
64-182	2019	Lampinen	4	19	7	6	4	5	6	1.2	5	5	11.1111	0	0	5	4	45.701	0
64-182	2019	Lampinen	4	19	7	6	5	5	5	1.2	5	5	0	0	0	4	5	50.0492	0
64-182	2019	Lampinen	4	19	7	6	5	5	5	1.2	5	4	0	0	0	5	5	46.714	0
64-182	2019	Lampinen	4	19	7	6	5	5	6	1.3	5	4	0	0	0	5	5	48.386	0
64-182	2019	Lampinen	4	19	7	6	4	5	6	1.2	5	4	0	0	0	5	5	45.6168	0
64-182	2019	Lampinen	4	19	7	6	4	5	6	1.2	5	5	0	0	0	5	5	48.547	0
64-172	2019	Lampinen	6	24	7	5	5	5	6	1.2	5	5	16.6667	0	0	4	5	46.7308	0
64-172	2019	Lampinen	6	24	7	4	5	5	6	1.2	5	5	0	0	0	4	4	45.7866	16.6667
64-172	2019	Lampinen	6	24	7	5	5	5	6	1.2	5	4	0	0	0	4	5	46.3317	0
64-172	2019	Lampinen	6	24	7	4	4	5	5	1.2	5	4	0	0	0	4	4	46.1118	0
64-172	2019	Lampinen	6	24	7	5	5	5	6	1.2	5	5	20	0	0	5	5	45.9813	0
64-172	2019	Lampinen	6	24	7	4	5	5	5	1.2	5	4	33.3333	0	0	4	4	44.4233	14.2857
64-172	2019	Lampinen	6	24	7	5	4	5	5	1.2	5	5	50	0	0	4	5	44.1258	0
64-172	2019	Lampinen	6	24	7	5	5	5	5	1.2	5	5	0	0	0	5	4	47.9261	25
64-172	2019	Lampinen	6	24	7	4	4	5	5	1.2	5	4	0	0	0	4	5	46.3649	0
64-172	2019	Lampinen	6	24	7	5	5	5	5	1.2	5	5	0	0	0	3	5	42.2786	0
64-172	2019	Lampinen	6	24	7	4	5	5	5	1.3	5	5	50	0	0	4	5	44.3855	0
64-172	2019	Lampinen	6	24	7	5	5	5	5	1.3	5	5	25	0	0	4	5	47.0288	0
64-172	2019	Lampinen	8	19	7	5	5	5	6	1.3	5	4	16.6667	0	0	4	5	45.1892	0
64-172	2019	Lampinen	8	19	7	5	5	5	6	1.2	5	5	20	0	0	4	4	44.0248	16.6667
64-172	2019	Lampinen	8	19	7	4	5	5	5	1.3	5	5	33.3333	0	0	4	5	46.1703	0
64-172	2019	Lampinen	8	19	7	4	5	5	5	1.2	5	5	0	0	0	5	5	45.6267	0
64-172	2019	Lampinen	8	19	7	4	4	5	5	1.3	5	5	0	0	0	4	5	45.5758	0
64-172	2019	Lampinen	8	19	7	4	5	5	5	1.2	5	4	33.3333	0	0	4	5	45.38	0
64-172	2019	Lampinen	8	19	7	5	5	5	6	1.2	5	4	10	0	0	5	5	45.4705	0
64-172	2019	Lampinen	8	19	7	5	5	5	6	1.3	5	4	0	0	0	4	5	45.8886	0
64-172	2019	Lampinen	8	19	7	5	5	5	6	1.2	5	5	20	0	0	4	5	44.24	0
64-172	2019	Lampinen	8	19	7	5	5	5	6	1.3	5	5	0	0	0	4	5	46.7119	0
64-172	2019	Lampinen	8	19	7	5	5	5	5	1.2	5	4	25	0	0	4	4	44.133	0
64-172	2019	Lampinen	8	19	7	5	4	5	5	1.2	5	5	50	0	0	4	4	47.5407	0
64-172	2019	Lampinen	8	19	7	4	5	5	5	1.2	5	4	0	0	0	4	5	46.1239	0
64-172	2019	Lampinen	9	9	7	5	5	5	6	1.3	5	5	16.6667	0	0	4	5	46.155	0
64-172	2019	Lampinen	9	9	7	5	5	5	6	1.2	5	4	50	0	0	4	5	43.3443	0
64-172	2019	Lampinen	9	9	7	5	5	5	5	1.2	5	5	50	0	0	4	5	45.0548	0
64-172	2019	Lampinen	9	9	7	5	5	5	5	1.2	5	4	16.6667	0	0	4	5	43.773	0
64-172	2019	Lampinen	9	9	7	5	4	5	6	1.3	5	5	66.6667	0	0	4	5	45.1044	0
64-172	2019	Lampinen	9	9	7	5	5	5	6	1.3	5	4	16.6667	0	0	4	5	46.7619	0
64-172	2019	Lampinen	9	9	7	5	5	5	6	1.3	5	5	10	0	0	5	5	46.8666	0
64-172	2019	Lampinen	9	9	7	5	5	5	6	1.2	5	5	50	0	0	4	4	45.2206	0
64-172	2019	Lampinen	9	9	7	5	5	5	6	1.3	5	5	28.5714	0	0	4	5	43.8954	0
64-172	2019	Lampinen	9	9	7	5	5	5	5	1.2	5	4	71.4286	0	0	4	5	44.7347	0
64-172	2019	Lampinen	9	9	7	5	5	5	6	1.3	5	4	0	0	0	4	5	45.5215	0
64-172	2019	Lampinen	9	9	7	4	5	5	6	1.2	5	4	40	0	0	4	5	42.74	0
64-172	2019	Lampinen	9	9	7	5	3	5	5	1.2	5	5	0	0	0	4	5	45.7849	0
64-182	2019	Lampinen	12	14	7	6	4	5	5	1.3	5	5	0	0	0	4	5	46.628	0
64-182	2019	Lampinen	12	14	7	6	5	5	6	1.3	5	5	0	0	0	5	5	48.2512	0
64-182	2019	Lampinen	12	14	7	6	4	5	5	12	5	5	0	0	0	4	4	44.4743	0
64-182	2019	Lampinen	12	14	7	6	4	5	6	1.3	5	4	0	0	0	4	5	42.6087	14.2857
64-182	2019	Lampinen	12	14	7	6	6	5	6	1.3	5	4	0	0	0	5	5	42.8845	0
64-182	2019	Lampinen	12	14	7	6	5	5	6	1.4	5	5	0	0	0	4	5	45.195	0
64-182	2019	Lampinen	12	14	7	6	5	5	5	1.2	5	5	0	0	0	4	5	46.0034	0
64-182	2019	Lampinen	12	14	7	5	4	5	5	1.2	5	5	0	0	0	4	5	43.2941	0
64-182	2019	Lampinen	12	14	7	6	5	5	6	1.3	5	5	0	0	0	5	5	48.9605	0
64-182	2019	Lampinen	12	14	7	6	5	5	5	1.2	5	5	0	0	0	5	5	46.7194	0
64-182	2019	Lampinen	12	14	7	6	4	5	5	1.2	5	5	0	0	0	5	5	47.497	0
64-182	2019	Lampinen	12	14	7	6	5	5	5	1.2	5	4	0	0	0	4	5	41.6613	0
64-182	2019	Lampinen	12	14	7	6	5	5	5	1.4	5	5	0	0	0	5	5	46.2044	0
64-172	2019	Lampinen	12	29	7	5	5	5	5	1.3	5	5	28.5714	0	0	4	4	45.0888	0
64-172	2019	Lampinen	12	29	7	5	5	5	5	1.2	5	5	60	0	0	4	4	48.5649	0
64-172	2019	Lampinen	12	29	7	5	4	5	6	1.2	5	5	10	0	0	5	5	47.3137	0
64-172	2019	Lampinen	12	29	7	4	5	5	6	1.2	5	5	16.6667	0	0	4	4	44.0603	0
64-172	2019	Lampinen	12	29	7	5	5	5	5	1.2	5	5	14.2857	0	0	4	4	47.3124	0
64-172	2019	Lampinen	12	29	7	5	5	5	6	1.2	5	4	0	0	0	4	4	46.2254	0
64-172	2019	Lampinen	12	29	7	4	4	5	5	1.2	5	4	0	0	0	4	5	43.229	33.3333
64-172	2019	Lampinen	12	29	7	5	5	5	5	1.2	5	5	0	0	0	4	5	46.962	0
64-172	2019	Lampinen	12	29	7	4	5	5	5	1.2	5	4	50	0	0	4	4	41.9194	0
64-172	2019	Lampinen	12	29	7	5	5	5	5	1.2	5	5	20	0	0	4	5	45.7204	0
64-172	2019	Lampinen	12	29	7	4	4	5	6	1.3	5	4	0	0	0	4	5	45.6201	20
64-172	2019	Lampinen	12	29	7	5	4	5	5	1.2	5	5	0	0	0	4	5	48.48	0
64-172	2019	Lampinen	12	29	7	5	5	5	5	1.2	5	5	20	0	0	4	5	46.64	0
64-182	2019	Lampinen	13	24	7	6	5	5	6	1.4	5	5	0	0	0	5	5	44.4409	0
64-182	2019	Lampinen	13	24	7	6	5	5	6	1.4	5	4	0	0	0	5	5	43.9375	0
64-182	2019	Lampinen	13	24	7	6	4	5	6	1.3	6	5	0	0	0	5	5	46.8164	0
64-182	2019	Lampinen	13	24	7	6	5	5	6	1.4	5	5	0	0	0	5	5	45.5745	10
64-182	2019	Lampinen	13	24	7	6	5	5	6	1.4	5	5	0	0	0	5	5	41.9308	0
64-182	2019	Lampinen	13	24	7	6	5	5	6	1.3	5	5	0	0	0	5	5	43.7866	0
64-182	2019	Lampinen	13	24	7	6	5	5	6	1.3	5	5	0	0	0	5	5	42.063	0
64-182	2019	Lampinen	13	24	7	6	4	5	6	1.3	5	5	0	0	0	4	5	44.6612	0
64-182	2019	Lampinen	13	24	7	6	4	5	6	1.4	5	4	0	0	0	5	5	37.9614	0
64-182	2019	Lampinen	13	24	7	6	7	5	6	1.5	5	6	0	0	0	5	5	44.0619	0
64-182	2019	Lampinen	13	24	7	6	5	5	6	1.3	5	5	0	0	0	5	5	46.135	0
64-182	2019	Lampinen	13	24	7	6	4	5	6	1.4	5	5	0	0	0	4	5	44.1275	0
64-182	2019	Lampinen	13	24	7	6	4	5	6	1.4	5	5	0	0	0	5	5	42.5472	0
59-129	2018	Moore	1	5	7	5	5	5	5	1.1	4	6	0	0	0	5	4	59.0795	0
95-011-16	2018	Moore	1	6	7	5	5	5	5	1.3	5	6	0	0	0	5	4	52.2216	0
95-011-16	2019	Moore	1	6	7	5	5	5	6	1.2	5	6	33.3333	0	0	5	5	51.3982	10
95-011-16	2020	Moore	1	6	7	5	5	5	6	1.3	5	6	NA	NA	NA	NA	5	51.4145	0
64-172	2017	New Stuke	1	6	7	5	4	5	5	1.2	4	5	11.1111	0	0	5	4	49.4652	10
64-172	2018	New Stuke	1	6	7	5	5	5	5	1.3	6	5	0	0	0	4	5	48.2543	0
64-172	2019	New Stuke	1	6	7	4	4	5	5	1.2	5	5	0	0	0	5	5	45.3225	0
64-172	2020	New Stuke	1	6	7	5	5	5	5	1.2	5	4	40	0	0	5	4	45.9725	0
64-172	2021	New Stuke	1	6	5	5	5	5	5	1.2	5	5	10	0	0	4	5	55.391	0
6	2018	New Stuke	1	17	7	5	4	5	5	1.2	5	5	0	0	0	3	5	52.0109	0
6	2019	New Stuke	1	17	7	5	5	5	5	1.2	5	5	0	0	0	3	5	52.0092	0
6	2020	New Stuke	1	17	7	5	5	5	5	1.2	5	5	0	10	0	4	4	50.7121	0
6	2021	New Stuke	1	17	7	5	5	5	5	1.2	5	5	NA	NA	NA	NA	5	NA	0
85-023-2	2019	New Stuke	1	18	7	4	4	6	8	2	8	8	0	0	0	7	8	29.2049	10
85-023-2	2020	New Stuke	1	18	7	4	5	5	7	2	7	7	0	0	0	8	7	29.6141	0
48	2018	New Stuke	3	8	6	4	5	5	6	1.4	6	6	30	10	10	6	5	49.4053	0
48	2019	New Stuke	3	8	7	5	5	5	5	1.2	6	6	10	0	0	6	5	52.7198	0
59-129	2017	New Stuke	3	14	5	6	5	5	5	1.3	5	5	0	0	0	6	5	56.8405	10
59-129	2018	New Stuke	3	14	7	6	6	5	5	1.1	5	6	0	0	0	5	5	63.7142	0
59-129	2019	New Stuke	3	14	7	5	6	5	5	1.2	5	6	0	0	0	5	5	58.9395	20
59-129	2021	New Stuke	3	14	7	6	5	5	5	1.1	5	6	NA	NA	NA	NA	5	59.4202	10
1	2017	New Stuke	3	17	7	5	6	5	6	1.5	5	5	0	33.3333	16.6667	4	5	42.7338	40
1	2018	New Stuke	3	17	7	6	6	5	5	1.2	5	5	0	0	0	5	5	55.5969	30
1	2019	New Stuke	3	17	7	6	5	5	5	1.2	5	5	0	0	0	5	4	51.4205	30
1	2020	New Stuke	3	17	7	6	5	5	5	1.2	5	5	0	0	0	5	5	54.2151	0
1	2021	New Stuke	3	17	7	5	5	5	5	1.2	5	6	0	0	0	5	5	51.7802	0
54	2018	New Stuke	5	7	7	7	5	5	6	1.4	5	4	0	0	10	4	6	42.2251	0
54	2019	New Stuke	5	7	7	5	5	5	5	1.2	6	5	10	0	0	5	6	46.7078	0
54	2020	New Stuke	5	7	7	5	5	5	5	1.2	6	4	0	0	0	4	6	47.8862	0
49-049	2017	New Stuke	5	9	7	5	5	5	5	1.3	5	6	0	0	10	5	5	44.8174	0
49-049	2018	New Stuke	5	9	7	5	5	5	5	1.3	5	5	0	0	0	4	5	49.6963	0
49-049	2019	New Stuke	5	9	7	5	5	5	5	1.2	5	5	0	0	0	4	5	50.0811	10
49-049	2020	New Stuke	5	9	7	6	5	5	5	1.2	5	5	0	0	0	4	5	50.6018	0
49-049	2021	New Stuke	5	9	7	6	5	5	5	1.2	5	5	0	0	0	5	5	49.6755	0
2	2017	New Stuke	7	7	7	5	4	5	6	1.5	5	4	0	0	22.2222	4	5	44.0387	10
2	2018	New Stuke	7	7	7	5	4	5	6	1.4	5	4	0	0	0	4	6	45.5799	0
2	2019	New Stuke	7	7	7	5	5	5	5	1.3	5	4	0	0	0	4	4	43.5604	0
2	2020	New Stuke	7	7	7	5	5	5	6	1.3	5	6	0	0	0	5	5	45.5837	0
2	2021	New Stuke	7	7	7	6	5	5	6	1.2	6	5	0	0	0	5	6	47.4966	0
85-043-1	2018	New Stuke	7	9	7	4	6	5	5	1.2	5	6	0	0	0	6	5	54.4134	0
85-043-1	2019	New Stuke	7	9	7	4	7	4	5	1.2	5	6	0	0	0	5	5	56.0532	0
85-043-1	2020	New Stuke	7	9	7	4	6	5	5	1.2	5	6	0	0	0	5	5	55.7984	0
85-043-1	2021	New Stuke	7	9	7	3	6	5	5	1.2	5	6	NA	NA	NA	NA	5	57.5649	0
53-113	2018	New Stuke	7	13	7	6	5	5	5	1.3	5	5	0	0	0	5	5	47.1183	10
3	2017	New Stuke	9	6	7	6	5	5	6	1.4	5	5	0	0	0	4	5	46.5733	0
3	2018	New Stuke	9	6	7	6	5	5	6	1.4	6	5	0	0	0	5	6	48.1168	0
3	2019	New Stuke	9	6	7	6	5	5	5	1.3	6	5	0	0	0	4	5	46.8226	0
3	2020	New Stuke	9	6	7	6	5	5	5	1.3	6	4	0	0	0	5	5	45.8841	0
91-136	2018	New Stuke	9	11	7	6	5	5	7	2	6	4	0	10	0	3	6	36.6824	0
64-172	2018	New Stuke	9	15	7	5	4	5	5	1.2	5	4	40	0	0	4	5	49.1641	0
64-172	2019	New Stuke	9	15	7	4	5	5	5	1.2	5	5	22.2222	11.1111	0	4	5	46.9211	10
64-172	2020	New Stuke	9	15	7	5	5	5	5	1.2	5	5	0	0	0	5	4	52.1275	0
64-172	2021	New Stuke	9	15	7	5	5	5	5	1.2	5	5	0	0	0	4	5	49.9489	0
64-182	2017	New Stuke	9	17	7	6	5	5	6	1.4	5	5	0	0	0	5	5	52.3293	0
64-182	2018	New Stuke	9	17	7	5	5	5	5	1.2	5	5	0	0	0	4	5	48.4431	0
64-182	2019	New Stuke	9	17	7	5	5	5	5	1.2	5	5	0	0	0	5	5	48.0502	0
64-182	2020	New Stuke	9	17	7	6	5	5	5	1.2	5	5	0	0	0	5	5	52.2477	0
64-182	2021	New Stuke	9	17	7	6	5	5	5	1.2	5	5	10	0	0	5	5	49.6873	0
67-011	2017	New Stuke	9	18	7	5	5	5	5	1.1	5	5	30	20	0	5	5	52.2772	0
67-011	2018	New Stuke	9	18	7	6	6	5	4	1.1	5	4	10	0	10	4	4	52.1012	0
67-011	2019	New Stuke	9	18	7	5	6	5	5	1.1	5	6	0	0	0	5	5	54.5026	0
67-011	2021	New Stuke	9	18	7	5	4	5	5	1.1	5	5	0	0	0	5	6	56.9675	0
95-011-16	2017	Norene	2	1	7	5	5	5	5	1.2	5	6	10	0	0	5	4	59.2189	0
95-011-16	2018	Norene	2	1	7	5	5	5	5	1.4	5	6	22.2222	0	0	5	5	51.8885	10
95-011-16	2019	Norene	2	1	7	5	5	5	5	1.2	5	5	0	0	0	5	5	55.6219	0
64-172	2017	Norene	5	8	7	5	5	5	4	1.2	5	4	50	12.5	12.5	4	3	50.6879	20
64-172	2017	S505	0	0	7	5	5	5	5	1.2	5	3	70	0	0	4	4	46.9942	0
64-172	2018	S505	0	0	7	5	3	5	5	1.2	4	4	90	0	0	4	4	46.9684	0
64-182	2017	S505	1	1	7	6	5	5	6	1.3	6	4	0	0	0	3	4	50.2383	0
95-011-16	2018	S505	1	1	7	5	5	5	6	1.3	5	5	0	0	0	5	5	51.8221	0
95-026-37	2017	S505	1	1	7	5	5	5	5	1.3	5	4	0	0	0	3	4	51.7989	0
06-013-20	2017	S505	1	14	7	5	6	5	7	1.5	6	7	0	0	11.1111	6	6	50.5141	10
67-011	2017	S505	3	3	7	5	5	5	4	1	5	5	30	10	0	5	4	57.6509	0
67-011	2018	S505	3	3	7	5	6	5	5	1.2	5	5	20	0	0	4	4	51.9626	0
64-172	2017	S505	8	30	7	4	5	5	5	1.2	5	5	20	0	0	4	4	50.9726	0
64-172	2018	S505	8	30	7	5	4	5	5	1.2	4	3	50	0	0	4	3	46.0988	0
64-172	2021	S505	8	30	7	5	5	5	5	1.2	5	4	60	0	0	4	4	47.2478	0
67-011	2017	S505	20	1	7	6	7	5	5	1.2	5	4	20	20	0	4	4	51.4498	0
67-011	2018	S505	20	1	7	6	7	5	5	1.1	5	3	20	20	0	4	3	47.6578	0
67-011	2019	S505	20	1	7	5	6	5	5	1.2	5	5	0	0	0	5	5	51.2014	0
67-011	2020	S505	20	1	7	5	6	5	3	1.1	5	3	0	20	10	5	4	45.6815	0
67-011	2021	S505	20	1	7	5	6	5	5	1.2	5	5	40	0	0	4	5	51.2182	0
95-011-16	2017	S505	42	1	7	5	5	5	6	1.4	5	7	10	10	0	5	5	48.9213	0
95-011-16	2019	S505	42	1	7	5	5	5	5	1.2	5	6	11.1111	0	0	5	5	54.044	10
95-011-16	2020	S505	42	1	7	5	5	5	5	1.2	5	5	10	0	0	5	4	52.0402	0
95-011-16	2021	S505	42	1	7	5	5	5	5	1.2	5	5	0	0	0	5	5	50.6283	0
59-129	2017	S505	50	1	7	7	6	5	5	1.2	5	6	0	0	0	6	5	57.9929	10
59-129	2018	S505	50	1	7	5	5	NA	NA	1.1	4	5	10	0	0	5	5	58.9096	0
59-129	2021	S505	50	1	7	6	5	5	5	1	5	6	0	0	0	6	5	63.3096	0
64-172	2018	Select Chico	3	10	7	5	4	5	5	1.3	4	4	50	0	0	4	4	43.2464	0
64-172	2019	Select Chico	3	10	7	5	5	5	5	1.2	5	4	70	0	0	4	4	48.3384	0
95-011-16	2018	Select Chico	3	52	7	5	5	5	7	1.3	6	6	44.4444	0	0	5	5	50.8133	10
95-011-16	2019	Select Chico	3	52	7	5	5	5	5	1.2	5	5	42.8571	0	0	5	5	51.6967	30
95-011-16	2017	Select Davis	1	3	7	5	4	6	6	1.5	5	7	0	0	0	5	5	54.074	0
95-011-16	2018	Select Davis	1	3	7	5	5	5	5	1.4	5	6	0	0	0	5	5	50.6146	0
95-011-16	2019	Select Davis	1	3	7	5	6	5	5	1.2	5	6	10	0	0	6	5	54.0516	0
95-011-16	2019	Select Davis	1	3	7	5	6	5	5	1.2	5	6	0	0	0	5	5	56.297	0
95-011-16	2019	Select Davis	1	3	7	5	5	5	5	1.2	5	6	0	0	0	5	5	55.718	0
95-011-16	2020	Select Davis	1	3	7	5	5	NA	5	1.2	5	5	0	0	0	5	5	55.4435	0
95-011-16	2021	Select Davis	1	3	7	5	5	5	5	1.2	5	5	0	0	0	6	5	54.0708	0
95-011-16	2017	Select Davis	1	11	7	6	5	6	6	1.5	5	6	20	0	0	5	5	51.1155	0
95-011-16	2018	Select Davis	1	11	7	5	5	5	5	1.2	5	6	0	0	0	5	5	53.5688	0
95-011-16	2019	Select Davis	1	11	7	5	5	5	5	1.2	5	6	0	0	0	5	5	56.2581	0
95-011-16	2020	Select Davis	1	11	7	5	5	NA	5	1.2	5	5	11.1111	0	0	4	5	55.6306	10
95-011-16	2021	Select Davis	1	11	7	5	5	5	6	1.3	5	6	0	0	0	6	5	52.5489	0
95-022-26	2017	Select Davis	1	19	7	5	5	4	6	1.3	5	4	22.2222	0	0	4	5	47.4219	10
95-022-26	2021	Select Davis	1	19	7	6	5	5	5	1.2	6	6	NA	NA	NA	NA	5	50.4568	0
95-011-16	2020	Select Davis	3	9	7	5	5	NA	5	1.2	5	6	0	0	0	5	5	54.525	0
95-011-16	2021	Select Davis	3	9	7	5	5	5	5	1.2	5	5	40	10	10	5	5	51.173	0
95-011-16	2020	Select Davis	5	4	7	5	5	NA	5	1.2	5	5	0	0	0	5	5	53.7688	0
95-011-16	2021	Select Davis	5	4	7	5	4	5	5	1.2	5	6	0	33.3333	0	5	5	51.6181	10
03-001-3395	2017	Select Davis	7	1	7	5	5	3	5	1.1	5	5	0	0	0	4	4	62.8686	0
03-001-3395	2018	Select Davis	7	1	7	7	6	4	4	1.1	4	4	0	0	0	5	4	59.4153	0
03-001-3395	2019	Select Davis	7	1	7	5	5	5	4	1.1	6	5	0	0	0	5	5	63.4578	0
03-001-3395	2021	Select Davis	7	1	7	5	5	5	4	1	5	5	0	0	0	5	5	63.5758	0
95-026-37	2017	Select Davis	7	17	7	5	5	6	6	1.5	5	7	10	0	0	5	5	51.6943	0
06-013-20	2017	Select Davis	26	25	7	6	7	5	7	1.5	7	7	0	0	0	5	7	51.949	0
06-013-20	2018	Select Davis	26	25	7	6	6	4	5	1.3	5	6	0	0	0	4	5	56.1525	0
06-005-27	2017	Select Davis	28	25	7	5	4	5	6	1.8	5	5	0	0	0	4	5	50.4694	10
06-005-27	2018	Select Davis	28	25	7	4	5	5	6	1.3	6	6	0	0	0	3	6	49.0643	0
08-006-11	2017	Select Davis	30	13	7	5	5	5	5	1.2	6	5	0	0	0	5	6	55.214	0
08-006-11	2018	Select Davis	30	13	7	6	5	5	5	1.2	5	5	0	0	0	5	5	53.6419	0
08-006-11	2019	Select Davis	30	13	7	5	5	5	5	1.2	6	5	0	0	0	4	6	52.8203	0
08-001-28	2017	Select Davis	30	35	7	5	3	5	3	0.9	4	5	0	0	0	5	4	62.9641	10
08-001-28	2018	Select Davis	30	35	7	4	6	5	4	1	5	6	0	0	0	6	5	60.9219	0
08-002-4	2017	Select Davis	32	17	7	5	5	5	4	1	5	5	0	0	0	5	4	65.8361	0
08-002-4	2018	Select Davis	32	17	7	5	5	5	4	1	5	5	0	0	0	5	4	59.3343	0
08-002-4	2019	Select Davis	32	17	7	6	5	5	5	1.1	4	5	0	0	0	5	5	58.6986	0
06-004-4	2017	Select Davis	32	21	7	5	5	5	5	1.2	5	4	0	0	0	5	5	53.849	10
06-004-4	2018	Select Davis	32	21	7	5	5	5	4	1.1	5	5	0	0	0	4	4	60.0719	0
06-004-4	2019	Select Davis	32	21	7	4	5	5	5	1.2	5	5	0	0	0	4	5	57.4278	10
06-004-4	2021	Select Davis	32	21	7	5	5	5	5	1	5	5	0	0	0	3	5	58.5645	0
91-084-2	2018	Select Davis	34	26	7	7	6	5	5	1.2	5	6	33.3333	0	0	5	5	50.0517	10
91-084-2	2019	Select Davis	34	26	7	5	5	5	5	1.2	5	5	NA	NA	NA	NA	5	50.9575	0
91-084-2	2020	Select Davis	34	26	7	5	5	5	5	1.3	6	5	NA	NA	NA	NA	5	51.1667	0
91-077-40	2018	Select Davis	34	27	7	4	5	5	5	1.2	6	6	0	0	0	5	5	50.8271	0
91-077-40	2019	Select Davis	34	27	7	5	4	5	5	1.2	6	6	0	0	0	5	5	52.9999	0
91-077-40	2021	Select Davis	34	27	7	5	4	5	6	1.3	6	7	NA	NA	NA	NA	6	47.0449	0
04-004-626	2018	Select Davis	34	36	7	6	5	3	4	1.1	5	6	0	0	0	4	5	58.3988	0
95-011-16	2018	SG	1	1	7	5	5	5	6	1.4	6	6	50	0	0	5	5	50.3078	0
95-011-16	2018	Stolp	1	21	7	5	5	5	6	1.4	5	6	0	0	0	5	4	49.4842	0
64-182	2019	Stolp	2	1	7	6	5	5	5	1.2	5	5	0	0	0	5	5	50.155	0
64-182	2020	Stolp	2	1	7	5	5	5	5	1.2	5	5	0	0	0	5	5	53.4731	0
64-182	2021	Stolp	2	1	7	5	5	5	5	1.2	4	5	0	0	0	5	5	51.0517	0
95-011-16	2017	Stolp	3	1	7	5	4	5	5	1.2	5	6	0	0	0	5	4	54.6425	0
95-011-16	2018	Stolp	3	1	7	5	5	5	6	1.3	5	5	0	0	0	5	4	48.7844	10
95-011-16	2019	Stolp	3	1	7	5	5	5	5	1.2	5	5	30	0	0	5	5	54.0317	0
95-011-16	2020	Stolp	3	1	7	5	5	5	5	1.2	5	5	0	0	0	5	5	54.8312	0
95-011-16	2021	Stolp	3	1	7	5	5	5	5	1.2	5	5	10	0	0	5	5	54.4904	0
95-026-37	2017	Stolp	4	1	7	6	5	5	6	1.4	5	6	0	0	0	5	5	53.5423	0
64-172	2021	Stolp	5	1	7	5	5	5	5	1.2	5	5	NA	NA	NA	NA	5	50.3308	0
64-172	2017	Stolp	7	1	7	5	5	4	4	0.9	5	4	20	0	0	4	4	56.4513	0
64-172	2018	Stolp	7	1	7	5	4	5	5	1.4	4	4	40	0	0	4	4	45.9645	0
64-172	2019	Stolp	7	1	7	5	5	5	5	1.2	5	4	40	0	0	4	5	47.9842	0
64-172	2020	Stolp	7	1	7	5	5	5	5	1.2	5	5	30	0	0	5	4	51.1074	0
